# Ribonucleoprotein condensation driven by retrotransposon LINE-1 sustains RNA integrity and translation in mouse spermatocytes

**DOI:** 10.1101/2023.01.09.523313

**Authors:** Chiara De Luca, Anuj Gupta, Alex Bortvin

**Affiliations:** Carnegie Institution for Science, Department of Embryology, Baltimore, MD, USA; The Sidney Kimmel Comprehensive Cancer Center, Baltimore, MD, USA

**Keywords:** Retrotransposition, retrotransposon LINE-1, germ cell, mouse, translation, RNA granule, meiosis

## Abstract

Transposable elements (TE) are mobile DNA sequences whose excessive proliferation endangers the host. Although animals have evolved robust TE-targeting defenses, including Piwi-interacting (pi)RNAs, retrotransposon LINE-1 (L1) still thrives in humans and mice. To gain insights into L1 endurance, we characterized L1 Bodies (LBs) and ORF1p complexes in germ cells of piRNA-deficient *Maelstrom* null mice. We report that ORF1p interacts with TE RNAs, genic mRNAs, and stress granule proteins, consistent with earlier studies. We also show that ORF1p associates with the CCR4-NOT deadenylation complex and PRKRA, a Protein Kinase R factor. Despite ORF1p interactions with these negative regulators of RNA expression, the stability and translation of LB-localized mRNAs remain unchanged. To scrutinize these findings, we studied the effects of PRKRA on L1 in cultured cells and showed that it elevates ORF1p levels and L1 retrotransposition. These results suggest that ORF1p-driven condensates promote L1 propagation, without affecting the metabolism of endogenous RNAs.
