## Supplementary material for "Ribonucleoprotein condensation driven by retrotransposon LINE-1 sustains RNA integrity and translation in mouse spermatocytes": Table S2

### Sheet: GO_BP_n1347_intersection_genes 
Category	Term	Count	%	PValue	Genes	List Total	Pop Hits	Pop Total	Fold Enrichment	Bonferroni	Benjamini	FDR
GOTERM_BP_DIRECT	GO:0007049~cell cycle	135	10.3448	5.1703e-42	MAP10, MDC1, CCNK, ZWILCH, TRP63, BUB1B, SMC5, MKI67, SMC3, SMC4, CCAR2, SMC2, CCAR1, GOLGA2, CDC20, MTBP, RASSF1, NUSAP1, NEK1, NEK2, OIP5, KNTC1, USP8, USP3, PRKCD, CSNK2A2, SPICE1, LIG3, ESCO2, RINT1, MELK, CCNE2, CCNE1, FANCD2, ZW10, TIMELESS, KIF20B, CDCA2, HEPACAM, CDCA8, NCAPH, CCNB3, CCNB2, SYCE1, DSN1, CCNB1, ASUN, TPR, CLSPN, ECT2, FANCI, NEK4, SETDB2, KLHL22, NDC80, ANLN, TPX2, STAG1, …	1063	614	18082	3.74006	1.55264e-38	1.55264e-38	1.51955e-38
GOTERM_BP_DIRECT	GO:0051301~cell division	85	6.51341	2.10028e-27	MAP10, CCNK, SYCP2, ZWILCH, SYCP1, NCAPG2, HEPACAM2, BUB1B, SMC5, KIF11, SMC3, SMC4, SMC2, GOLGA2, CDC20, SGOL1, MIS18BP1, NUF2, CNTRL, NUSAP1, NEK1, NEK2, OIP5, KNTC1, SPDL1, CEP55, LRRCC1, HELLS, NSUN2, SPICE1, KIF23, TEX14, LIG3, MASTL, TERF1, CKAP5, HAUS2, CIT, ASPM, CCNE2, KIF2A, CCNE1, ZW10, CINP, TIMELESS, MCM5, KIF2C, MAPRE3, CEP63, KIF20B, USP16, CDCA2, VPS4A, CDCA8, NSL1, NCAPH, AURKA, …	1063	374	18082	3.86599	6.30715e-24	3.15358e-24	3.08637e-24
GOTERM_BP_DIRECT	GO:0007067~mitotic nuclear division	72	5.51724	5.34022e-27	CCNK, ZWILCH, NCAPG2, HEPACAM2, BUB1B, SMC5, KIF11, SMC3, SMC4, SMC2, GOLGA2, CDC20, SGOL1, MIS18BP1, NUF2, NUSAP1, NEK1, NEK2, OIP5, KNTC1, SPDL1, CEP55, LRRCC1, OFD1, HELLS, NSUN2, SPICE1, KIF23, TEX14, MASTL, TERF1, CKAP5, HAUS2, CIT, ASPM, KIF2A, ZW10, TIMELESS, KIF2C, MAPRE3, CEP63, KIF20B, USP16, CDCA2, CDCA8, NSL1, NCAPH, AURKA, CCNB2, CCNB1, DSN1, ASUN, TPR, RBBP8, NUP88, BUB1, NEK4, SPAG…	1063	277	18082	4.42146	1.60367e-23	5.34556e-24	5.23163e-24
GOTERM_BP_DIRECT	GO:0051321~meiotic cell cycle	42	3.21839	9.16343e-26	PIWIL2, EXD1, PIWIL1, PRDM9, DDX4, MEI1, SYCP2, SPO11, SYCP1, SMC3, FBXO43, CLGN, AURKA, CCNB3, PSMC3IP, SYCE1, SPATA22, ASZ1, RBBP8, MOV10L1, MEIOB, NEK2, HORMAD2, HORMAD1, HFM1, TEX11, MRE11A, MND1, TEX15, CCNB1IP1, SMC1B, TDRD1, RAD50, STAG3, MSH4, MSH5, DMC1, TDRD12, RAD21L, SYCP3, BRDT, DPEP3	1063	95	18082	7.52036	2.75178e-22	6.87944e-23	6.73283e-23
GOTERM_BP_DIRECT	GO:0007283~spermatogenesis	81	6.2069	3.28305e-22	PIWIL2, TDRKH, PIWIL1, LRGUK, PRDM9, WDR48, SYCP1, RPL10L, TESK2, TRP63, HSF2BP, BRCA2, CLGN, TAF7L, M1AP, BOLL, SCMH1, TLK2, RNF17, NEK1, HORMAD1, ROS1, ZFP39, CNTD1, HFM1, TBP, KDM2B, STRBP, RFX2, TEX15, IQCG, CIT, ASPM, RAD51C, IFT81, MSH4, PSME4, DMC1, D1PAS1, ZFP105, KDM3A, DDX4, GGNBP2, DDX25, CREM, SPATA5, SPATA6, C330027C09RIK, GMCL1, 4932438A13RIK, ARNTL, UBA1Y, CCNB1, BRIP1, HSF2, SOHLH…	1063	407	18082	3.38535	9.85899e-19	1.9718e-19	1.92978e-19
GOTERM_BP_DIRECT	GO:0042384~cilium assembly	38	2.91188	2.03972e-16	SPAG16, TTC26, ARL6, DNAH5, IFT172, RPGR, PKHD1, IFT74, STK36, TMEM67, NEK1, BBS7, TTC30A2, CEP290, ATP6V1D, BBS5, DYNC2H1, IQCB1, BBS2, 2700049A03RIK, WDR19, RFX2, IFT122, KIF24, IFT80, WDR35, KIF27, AHI1, IFT88, TMEM237, IFT81, RFX4, ALMS1, CEP162, CEP83, CEP41, RABL2, CLUAP1	1063	129	18082	5.0108	6.668e-13	1.02088e-13	9.99123e-14
GOTERM_BP_DIRECT	GO:0060271~cilium morphogenesis	43	3.29502	7.97308e-16	SPAG16, TTC26, ARL6, DNAH5, IFT172, PTPDC1, RPGR, PKHD1, IFT52, IFT74, STK36, TTC21B, TMEM67, IQUB, NEK1, BBS7, TTC30A2, CEP290, ATP6V1D, BBS5, DYNC2H1, OFD1, IQCB1, BBS2, 2700049A03RIK, WDR19, RFX2, IFT122, KIF24, IFT80, WDR35, KIF27, AHI1, IFT88, TMEM237, IFT81, RFX4, ALMS1, CEP162, CEP83, CEP41, RABL2, CLUAP1	1063	170	18082	4.30262	2.3338e-12	3.42045e-13	3.34755e-13
GOTERM_BP_DIRECT	GO:0006974~cellular response to DNA damage stimulus	71	5.44061	1.62792e-15	TOP2A, MDC1, CCNK, WDR48, MCM8, FMR1, SUV39H1, SMC5, BRCA2, SMC3, CCAR2, RASSF1, CHAF1A, TLK2, POLI, NEK1, POLH, USP3, HUS1, LIG3, TEX15, MASTL, SPIDR, DDB2, RAD51B, RAD51C, FANCD2, PSME4, CINP, TIMELESS, CEP63, DTL, PIF1, BLM, USP16, PARPBP, UHRF1, PRIMPOL, RAD51AP1, BRIP1, RBBP8, PMAIP1, CLSPN, ASCC3, NHEJ1, FANCI, ZRANB3, BARD1, NEK4, POLN, KDM4D, XRCC4, CDC5L, MRE11A, GTF2H1, UBE2A, GTF2H2, G…	1063	420	18082	2.87556	5.001e-12	6.11082e-13	5.98059e-13
GOTERM_BP_DIRECT	GO:0030030~cell projection organization	40	3.06513	1.84658e-15	SPAG16, CCDC67, ARL6, CUL3, CCP110, PTPDC1, AURKA, RPGR, TCHP, IFT74, STK36, TMEM67, IQUB, NEK1, BBS7, TTC30A2, E2F5, CEP290, ATP6V1D, BBS5, DYNC2H1, OFD1, IQCB1, BBS2, 2700049A03RIK, WDR19, RFX2, IFT122, KIF24, WDR35, KIF27, AHI1, IFT88, TMEM237, IFT81, CEP162, CEP83, CEP41, CCDC151, CLUAP1	1063	151	18082	4.50605	5.6678e-12	6.16141e-13	6.0301e-13
GOTERM_BP_DIRECT	GO:0006281~DNA repair	59	4.52107	8.36086e-15	MDC1, MCM8, HUS1B, SMC5, BRCA2, SMC3, CHAF1A, POLI, POLH, UPF1, RFC1, USP3, RECQL, HUS1, LIG3, TEX15, SPIDR, DDB2, RAD51B, RAD51C, FANCD2, PSME4, CINP, DMC1, PIF1, BLM, PARPBP, UHRF1, PRIMPOL, RAD51AP1, BRIP1, RBBP8, CLSPN, ASCC3, NHEJ1, FANCI, ZRANB3, BARD1, POLN, XRCC4, CDC5L, MRE11A, GTF2H1, UBE2A, GTF2H2, GTF2H3, TICRR, SETX, RAD50, ERCC3, TDP2, UBE2T, UBE2U, RAD17, ERCC8, RAD9B, SUPT16, RAD1…	1063	318	18082	3.15601	2.5005e-11	2.51077e-12	2.45726e-12
GOTERM_BP_DIRECT	GO:0007129~synapsis	18	1.37931	6.02171e-14	SUN1, SPO11, SYCP1, MRE11A, TEX15, BRIP1, CCNE2, STAG3, FANCD2, SPATA22, CCNE1, MSH4, MSH5, DMC1, RAD21L, MEIOB, SYCP3, HORMAD1	1063	30	18082	10.2062	1.80703e-10	1.64393e-11	1.60889e-11
GOTERM_BP_DIRECT	GO:0006260~DNA replication	32	2.45211	2.85689e-12	PRIM2, PIF1, BLM, MCM8, MCMDC2, NOL8, ORC5, POLD3, CHAF1A, ORC1, ORC2, POLI, KAT7, POLH, GINS1, UPF1, RRM1, RRM2, POLN, RFC1, RECQL, LIG3, TICRR, POLA1, CINP, MCM3, MCM4, MCM5, MCM6, NUP98, DTL, SUPT16	1063	123	18082	4.42546	8.57938e-09	7.14938e-10	6.99701e-10
GOTERM_BP_DIRECT	GO:0007140~male meiosis	15	1.14943	9.87433e-11	TDRKH, DDX4, SYCP2, TEX11, TEX14, TEX15, HSPA2, KIF18A, ASZ1, SPDYA, TDRD12, MOV10L1, MEIOB, DPEP3, BRDT	1063	28	18082	9.11269	2.96526e-07	2.28097e-08	2.23236e-08
GOTERM_BP_DIRECT	GO:0007059~chromosome segregation	25	1.91571	1.79852e-10	TOP2A, CDCA2, KIF11, NSL1, DSN1, SGOL1, TLK2, NEK2, OIP5, BUB1, SPAG5, SETDB2, ESCO2, NDC80, SRPK1, CENPE, CENPF, STAG1, STAG3, RAD21L, KIF2C, CENPN, CEP85, D1PAS1, SPC25	1063	89	18082	4.77819	5.40095e-07	3.85782e-08	3.7756e-08
GOTERM_BP_DIRECT	GO:0010501~RNA secondary structure unwinding	17	1.30268	2.30233e-09	EIF4A2, DDX5, DDX59, DDX4, DDX27, DDX25, DDX55, DDX1, DDX20, DDX43, DDX21, DDX10, DDX51, DDX52, DDX19B, TDRD12, D1PAS1	1063	45	18082	6.42613	6.91388e-06	4.60927e-07	4.51104e-07
GOTERM_BP_DIRECT	GO:0007018~microtubule-based movement	22	1.68582	2.54285e-09	DYNC2H1, DYNC1I2, DNAH8, DNAH5, DNAH7A, KIF24, KIF23, KIF11, CASC1, KIF27, KIF15, KIF4, CENPE, KIF9, KIF18A, KIF18B, KIF2A, KIF16B, KIF2C, KIF20A, KIF20B, KIFAP3	1063	78	18082	4.79779	7.63615e-06	4.77261e-07	4.6709e-07
GOTERM_BP_DIRECT	GO:0000070~mitotic sister chromatid segregation	12	0.91954	1.9163e-08	DSN1, KIF18B, SPAG5, ZW10, NUSAP1, KLHL22, CDCA8, NEK2, NSL1, NDC80, CIT, MAD2L1	1063	23	18082	8.87496	5.75448e-05	3.35205e-06	3.28061e-06
GOTERM_BP_DIRECT	GO:0006397~mRNA processing	47	3.60153	2.00922e-08	SLBP, DDX5, DHX8, DDX1, CSTF3, FMR1, CSTF2, DDX20, CELF4, CELF6, HNRNPLL, CCAR2, EFTUD2, PAPOLG, CWC22, DHX15, PAPOLB, MTPAP, SRSF12, RBM11, RNGTT, THOC1, CDC5L, SUPT6, PRPF40A, TFIP11, WBP11, A1CF, PTBP2, SRPK1, WDR33, PAN2, CPEB1, PRPF18, SNW1, FASTKD5, ACIN1, GEMIN5, SRSF4, PABPC1, CACTIN, SNRNP200, SLU7, SUGP2, SKIV2L2, BRDT, RBM22	1063	322	18082	2.48288	6.0335e-05	3.35205e-06	3.28061e-06
GOTERM_BP_DIRECT	GO:0000724~double-strand break repair via homologous recombination	19	1.45594	4.64191e-08	BLM, WDR48, HELQ, KDM4D, POLN, MCM8, RECQL, HUS1, HUS1B, SMC5, BRCA2, SPIDR, RAD51AP1, RAD51B, RAD50, RAD51C, RBBP8, RAD21L, MEIOB	1063	68	18082	4.75289	0.000139387	7.33666e-06	7.1803e-06
GOTERM_BP_DIRECT	GO:0007286~spermatid development	30	2.29885	5.08869e-08	TTC26, PIWIL1, MEI1, SPO11, DDX25, 1700013H16RIK, TAF7L, XLR4A, BRIP1, GM5934, TOPAZ1, XLR4C, XLR4B, RNF17, ADAD1, XLR, PACRG, STRBP, NSUN2, RFX2, HSPA2, TDRD5, IQCG, CCNB1IP1, XLR5B, SEC23IP, DMC1, ALMS1, ZFP42, 3830403N18RIK	1063	160	18082	3.18944	0.000152802	7.64066e-06	7.47783e-06
GOTERM_BP_DIRECT	GO:0007131~reciprocal meiotic recombination	12	0.91954	2.31757e-07	RAD51B, RAD50, CNTD1, RAD51C, SPO11, SYCP1, MSH4, TEX11, DMC1, MND1, CEP63, CCNB1IP1	1063	28	18082	7.29015	0.000695723	3.31412e-05	3.24349e-05
GOTERM_BP_DIRECT	GO:0007141~male meiosis I	10	0.766284	4.34729e-07	DDX4, RAD51C, MEI1, SPO11, DMC1, MOV10L1, MEIOB, HSPA2, BRCA2, BRDT	1063	19	18082	8.95281	0.00130464	5.93404e-05	5.80758e-05
GOTERM_BP_DIRECT	GO:0007130~synaptonemal complex assembly	10	0.766284	1.24273e-06	SYCE1, CPEB1, SPO11, SYCP1, TEX11, TEX12, RAD21L, SYCP3, HORMAD1, TEX15	1063	21	18082	8.10017	0.00372497	0.000162258	0.0001588
GOTERM_BP_DIRECT	GO:0034587~piRNA metabolic process	11	0.842912	3.3593e-06	PIWIL2, TDRD1, TDRKH, EXD1, PIWIL1, DDX4, POLR2A, POLR2B, ASZ1, TDRD12, MOV10L1	1063	29	18082	6.4522	0.0100373	0.000420332	0.000411374
GOTERM_BP_DIRECT	GO:0043046~DNA methylation involved in gamete generation	9	0.689655	3.55472e-06	PIWIL2, TDRD1, TDRKH, DDX4, ASZ1, TDRD12, MOV10L1, MORC1, TDRD5	1063	18	18082	8.50517	0.0106181	0.000426993	0.000417893
GOTERM_BP_DIRECT	GO:0007126~meiotic nuclear division	10	0.766284	4.70875e-06	BOLL, MEI1, MSH4, HORMAD2, SYCP3, HORMAD1, MKI67, SMC3, AURKA, SMC1B	1063	24	18082	7.08765	0.0140409	0.00054386	0.000532269
GOTERM_BP_DIRECT	GO:0015031~protein transport	63	4.82759	6.79265e-06	TTC26, IPO11, C2CD5, CSE1L, MLC1, NXT2, IPO7, IPO5, SEC61A2, EIF4ENIF1, IPO9, XPO5, TOM1, BCAP29, KPNA4, VPS35, BBS7, KPNA3, CEP290, BBS5, TNPO3, NSF, COG6, COG4, VPS33B, VPS13B, SENP2, ARFGAP3, DOPEY1, RINT1, ZW10, NUP54, NUP98, KIF20A, SEC22A, BLZF1, COPB2, ARL6, STXBP1, COPB1, USO1, VPS4A, NUP160, SNX1, SNX27, TPR, NUP88, ECT2, SEC23B, AP1M1, BBS2, RANBP17, AP3D1, MYO5A, PEX13, ARCN1, KLHL20, …	1063	592	18082	1.81022	0.0201918	0.000755494	0.000739393
GOTERM_BP_DIRECT	GO:0000278~mitotic cell cycle	12	0.91954	7.54291e-06	CENPE, CENPF, RRM1, KIF18B, NEK4, USP3, CUL3, PLK2, CNTRL, UBA3, CDC5L, AURKA	1063	38	18082	5.37169	0.0223968	0.000808977	0.000791737
GOTERM_BP_DIRECT	GO:0031047~gene silencing by RNA	14	1.0728	8.56576e-06	PIWIL2, TDRKH, EXD1, PIWIL1, DDX4, FMR1, TDRD1, ERI1, CNOT2, XPO5, ASZ1, TDRD12, MOV10L1, PABPC1	1063	53	18082	4.4933	0.0253951	0.000886999	0.000868095
GOTERM_BP_DIRECT	GO:0006310~DNA recombination	17	1.30268	3.03972e-05	PIF1, BLM, XRCC4, RECQL, SMC5, LIG3, MND1, BRCA2, SPIDR, RAD51AP1, SETX, RAD51B, PSMC3IP, SUPV3L1, RAD50, RAD51C, NHEJ1	1063	85	18082	3.40207	0.0872416	0.00304276	0.00297791
GOTERM_BP_DIRECT	GO:0051026~chiasma assembly	6	0.45977	3.3399e-05	BRIP1, SYCP1, MSH5, TEX11, SYCP3, CCNB1IP1	1063	8	18082	12.7578	0.0954331	0.00316143	0.00309406
GOTERM_BP_DIRECT	GO:0008380~RNA splicing	32	2.45211	3.36883e-05	DDX5, DHX8, FMR1, DDX20, CELF4, CCAR2, EFTUD2, CWC22, DHX15, SRSF12, RBM11, THOC1, CDC5L, SUPT6, PRPF40A, TFIP11, WBP11, PTBP2, SRPK1, PRPF18, SNW1, ACIN1, GEMIN5, SRSF4, PABPC1, CACTIN, SNRNP200, SLU7, SUGP2, SKIV2L2, BRDT, RBM22	1063	241	18082	2.25864	0.0962184	0.00316143	0.00309406
GOTERM_BP_DIRECT	GO:0007094~mitotic spindle assembly checkpoint	8	0.613027	4.24066e-05	CENPE, ZW10, TPR, KLHL22, BUB1B, TEX14, BUB1, MAD2L1	1063	18	18082	7.56015	0.119574	0.003859	0.00377676
GOTERM_BP_DIRECT	GO:0006302~double-strand break repair	14	1.0728	6.16843e-05	XRCC4, DDX1, SMARCA5, MRE11A, LIG3, MND1, ESCO2, BRCA2, SETX, RAD50, TDP2, GM5136, RAD21L, NHEJ1	1063	63	18082	3.78008	0.169098	0.00544817	0.00533206
GOTERM_BP_DIRECT	GO:0071539~protein localization to centrosome	8	0.613027	9.31141e-05	NEDD1, SPAG5, CCDC14, 4933427D14RIK, CEP83, CEP63, PIBF1, AURKA	1063	20	18082	6.80414	0.24394	0.00798919	0.00781892
GOTERM_BP_DIRECT	GO:0007080~mitotic metaphase plate congression	10	0.766284	0.000110893	CENPE, KIF18A, CCNB1, ZW10, CUL3, VPS4A, CDCA8, KIF2C, SPDL1, PIBF1	1063	34	18082	5.00304	0.283251	0.00925031	0.00905317
GOTERM_BP_DIRECT	GO:0006351~transcription, DNA-templated	149	11.4176	0.000118402	CCNK, CRCP, PRDM9, KDM1A, ZBTB24, MYT1L, TRP63, ZFY2, ZFY1, CCAR2, CCAR1, SCMH1, SAP130, TRIM24, KAT7, MTPAP, ZFP39, KDM2B, FOXH1, CSNK2A2, RFX2, THOC1, DNTTIP2, HNF1A, ILF2, DEPDC1A, PSPC1, MAK, RFX4, ZFP42, TIMELESS, ASF1B, DDX5, L3MBTL2, DDX1, CREM, BAZ2A, GATA3, RPAP2, MBTD1, SOHLH2, ALX3, LPXN, RPRD1B, ALX1, GTF2A1L, SETDB1, PBX3, PBX4, ELL2, SOX30, SMARCA4, MRGBP, SNW1, CNOT2, TAF4B, EZH1, …	1063	1885	18082	1.34458	0.299235	0.00960979	0.00940499
GOTERM_BP_DIRECT	GO:0016192~vesicle-mediated transport	28	2.14559	0.000135479	COPB2, COPB1, STXBP1, CUL3, USO1, VPS4A, MLC1, BCAP29, TRAPPC11, SEC23B, AP1M1, NSF, BCAS3, GBF1, VPS33B, AP3D1, MYO5A, ARFGAP3, AP4B1, MAPK8IP3, ARCN1, STXBP5L, RINT1, AHI1, ZW10, COPG2, SEC22A, BLZF1	1063	213	18082	2.2361	0.334271	0.0107064	0.0104783
GOTERM_BP_DIRECT	GO:0006468~protein phosphorylation	57	4.36782	0.000145366	TESK2, BUB1B, MYLK4, RPS6KA6, TBK1, GSG2, TLK2, TRIM24, NEK1, NEK2, ROS1, EIF2A, CDKL2, STRADA, STRADB, PRKCD, CSNK2A2, HUS1, TEX14, PASK, MASTL, CIT, FGR, MELK, CCNE1, MAK, LTK, ROCK1, TTK, AURKA, STK31, CCNB1, PAK1, STK33, STK36, GRK4, MKNK2, RHO, STK38L, BUB1, TRPM6, YES1, NEK4, PLK2, GLYCTK, LIMK1, MOK, GTF2H2, PTK2, SRPK1, MAP3K15, ERCC3, STK25, STK17B, ATR, MAP3K12, NEK11	1063	576	18082	1.68332	0.353748	0.011192	0.0109535
GOTERM_BP_DIRECT	GO:0007052~mitotic spindle organization	9	0.689655	0.000149078	GPSM2, CCNB1, KIF2A, ASUN, PLK2, SMC3, NDC80, SPC25, AURKA	1063	28	18082	5.46761	0.360912	0.011192	0.0109535
GOTERM_BP_DIRECT	GO:0007099~centriole replication	7	0.536398	0.000194543	OFD1, CCDC67, SASS6, 4933427D14RIK, CEP72, CCP110, CEP63	1063	16	18082	7.44203	0.442488	0.0142491	0.0139454
GOTERM_BP_DIRECT	GO:0016569~covalent chromatin modification	32	2.45211	0.000214752	KDM5B, KDM3A, USP16, PRDM9, L3MBTL2, KDM1A, HDAC1, UHRF1, SUV39H1, SATB2, VPRBP, BAZ2A, MBTD1, GSG2, TLK2, WDR5, BRD9, KAT7, BRD8, PRMT5, KDM4D, SETDB1, KDM2B, USP3, SETDB2, SMARCA5, SMARCA4, MRGBP, EZH1, BRDT, EZH2, ASF1B	1063	266	18082	2.04636	0.475322	0.0153548	0.0150275
GOTERM_BP_DIRECT	GO:0006417~regulation of translation	19	1.45594	0.000243724	PTCD3, PIWIL2, PIWIL1, DDX25, FMR1, EPRS, ELAVL1, DAZL, DNAJC3, PAIP2B, CPEB1, BOLL, CNOT2, MKNK2, ADAD1, IGF2BP3, EIF4EBP3, LSM14B, EIF2A	1063	121	18082	2.67105	0.519049	0.017021	0.0166582
GOTERM_BP_DIRECT	GO:0000281~mitotic cytokinesis	9	0.689655	0.000252775	ANLN, USP8, NUSAP1, CKAP2, KIF23, KIF20A, MYH10, CEP55, KIF4	1063	30	18082	5.1031	0.53195	0.0172483	0.0168807
GOTERM_BP_DIRECT	GO:0030154~cell differentiation	71	5.44061	0.000258466	PIWIL2, TDRKH, ROBO2, PIWIL1, PTPRU, LRGUK, MYT1L, PTPRQ, SUV39H1, TRP63, CLGN, ELAVL3, CDC20, TAF7L, M1AP, BOLL, MDK, TLK2, RNF17, HORMAD1, ROS1, ZFP39, HFM1, STRBP, RFX2, TFIP11, TEX15, IQCG, CIT, FGR, KIF2A, IFT81, PSME4, D1PAS1, KDM3A, DDX4, GGNBP2, UHRF2, DDX25, SPATA5, SPATA6, GMCL1, FXR1, CAND1, SOHLH2, ASZ1, ADAD1, MOV10L1, ECT2, MORC1, SH2B3, ZFP541, RBM11, YES1, TXNRD3, CDC5L, TDRD7, HS…	1063	780	18082	1.54838	0.539883	0.0172483	0.0168807
GOTERM_BP_DIRECT	GO:0051276~chromosome organization	10	0.766284	0.000278779	RAD50, BLM, CDCA8, MRE11A, SMC3, BRCA2, SMC4, SMC2, ATR, SMC1B	1063	38	18082	4.47641	0.567118	0.0181994	0.0178115
GOTERM_BP_DIRECT	GO:0006396~RNA processing	14	1.0728	0.000294833	RNGTT, CSTF3, YTHDC2, ZFC3H1, LARP7, TRNT1, WBP11, CHERP, M1AP, DHX40, EXOSC10, ADAD1, DHX37, SUGP2	1063	73	18082	3.26226	0.587498	0.0188379	0.0184365
GOTERM_BP_DIRECT	GO:0071479~cellular response to ionizing radiation	9	0.689655	0.000323309	RAD51AP1, BLM, KDM4D, FIGNL1, HUS1, INTS7, ECT2, RAD9B, SPIDR	1063	31	18082	4.93849	0.621317	0.020227	0.019796
GOTERM_BP_DIRECT	GO:0009411~response to UV	11	0.842912	0.000330636	ZRANB3, ERCC3, PMAIP1, ERCC8, HUS1, UBE2A, DTL, CCAR2, RAD18, PRIMPOL, DDB2	1063	47	18082	3.98115	0.629561	0.0202633	0.0198314
GOTERM_BP_DIRECT	GO:0006270~DNA replication initiation	8	0.613027	0.000337995	ORC5, POLA1, CCNE2, CCNE1, MCM3, MCM4, MCM5, MCM6	1063	24	18082	5.67012	0.637659	0.0203	0.0198673
GOTERM_BP_DIRECT	GO:0051310~metaphase plate congression	6	0.45977	0.000387321	CENPE, CENPF, SPICE1, KIF2C, CENPQ, NDC80	1063	12	18082	8.50517	0.687562	0.0228064	0.0223203
GOTERM_BP_DIRECT	GO:0032508~DNA duplex unwinding	7	0.536398	0.000407449	SUPV3L1, PIF1, RAD50, DDX1, RECQL, MRE11A, ASCC3	1063	18	18082	6.61514	0.705895	0.0235302	0.0230287
GOTERM_BP_DIRECT	GO:0030317~sperm motility	13	0.996169	0.000543517	CCDC39, DDX4, DNAH5, SORD, LRRC6, NSUN7, TAF7L, TTLL5, DNAIC1, ASUN, CCNYL1, RABL2, APOB	1063	68	18082	3.25198	0.804584	0.0307959	0.0301396
GOTERM_BP_DIRECT	GO:0051028~mRNA transport	15	1.14943	0.000582864	SLBP, DDX25, FMR1, RANBP17, THOC1, SUPT6, SENP2, NXT2, NUP160, CPEB1, TPR, IGF2BP3, NUP88, NUP54, NUP98	1063	88	18082	2.89949	0.826374	0.0324137	0.0317229
GOTERM_BP_DIRECT	GO:0007076~mitotic chromosome condensation	6	0.45977	0.000599042	NUSAP1, NCAPG, NCAPD3, SMC4, NCAPH, SMC2	1063	13	18082	7.85093	0.834612	0.0327077	0.0320106
GOTERM_BP_DIRECT	GO:0048477~oogenesis	9	0.689655	0.00063606	PIWIL2, DAZL, ASPM, HFM1, SPO11, SOHLH2, DDX20, TAF4B, HORMAD1	1063	34	18082	4.50274	0.852023	0.0341087	0.0333818
GOTERM_BP_DIRECT	GO:0042073~intraciliary transport	8	0.613027	0.000742913	TTC26, IFT52, IFT74, IFT81, IFT80, TTC30A2, CLUAP1, RPGR	1063	27	18082	5.0401	0.892665	0.0391398	0.0383057
GOTERM_BP_DIRECT	GO:0000711~meiotic DNA repair synthesis	4	0.306513	0.000772729	SPATA22, SYCP1, TEX12, SYCP3	1063	4	18082	17.0103	0.901864	0.0398319	0.038983
GOTERM_BP_DIRECT	GO:0090307~mitotic spindle assembly	9	0.689655	0.000782578	GOLGA2, OFD1, CDC20, TPX2, KIF2A, SPICE1, NEK2, KIF11, PIBF1	1063	35	18082	4.37409	0.904726	0.0398319	0.038983
GOTERM_BP_DIRECT	GO:0010165~response to X-ray	7	0.536398	0.00102325	BLM, XRCC4, XRRA1, PMAIP1, ERCC8, TRP63, BRCA2	1063	21	18082	5.67012	0.953782	0.0512135	0.0501221
GOTERM_BP_DIRECT	GO:0006364~rRNA processing	18	1.37931	0.00111848	WDR36, DDX27, KRR1, SUV39H1, DIS3L, DDX21, NOL8, DDX51, DDX52, WBP11, TFB1M, UTP18, EXOSC10, ERI1, PES1, UTP20, SKIV2L2, MDN1	1063	126	18082	2.43005	0.965288	0.0550623	0.0538888
GOTERM_BP_DIRECT	GO:0006289~nucleotide-excision repair	9	0.689655	0.0011566	ERCC3, RBBP8, ERCC8, HUS1, HUS1B, GTF2H1, GTF2H2, GTF2H3, BRCA2	1063	37	18082	4.13765	0.969047	0.0552771	0.0540991
GOTERM_BP_DIRECT	GO:0008608~attachment of spindle microtubules to kinetochore	5	0.383142	0.00117457	CENPE, SGOL1, NUF2, TEX14, NDC80	1063	9	18082	9.45019	0.970675	0.0552771	0.0540991
GOTERM_BP_DIRECT	GO:0007093~mitotic cell cycle checkpoint	8	0.613027	0.00117807	ZWILCH, ZW10, PLK2, HUS1, RAD17, KNTC1, TTK, MAD2L1	1063	29	18082	4.69251	0.970981	0.0552771	0.0540991
GOTERM_BP_DIRECT	GO:0000077~DNA damage checkpoint	8	0.613027	0.00145968	HUS1, HUS1B, RAD17, INTS7, CEP63, CLSPN, RAD9B, ATR	1063	30	18082	4.53609	0.987557	0.0674371	0.0659999
GOTERM_BP_DIRECT	GO:0010212~response to ionizing radiation	11	0.842912	0.00161959	RAD51B, RRM1, RAD51C, XRCC4, CYP2R1, DMC1, GM5136, NEK1, LZIC, NHEJ1, TICRR	1063	57	18082	3.2827	0.992308	0.0736914	0.0721209
GOTERM_BP_DIRECT	GO:0007051~spindle organization	6	0.45977	0.00175374	ASPM, SPAG5, CEP72, KIF11, CKAP5, AURKA	1063	16	18082	6.37888	0.994862	0.0774483	0.0757977
GOTERM_BP_DIRECT	GO:0030261~chromosome condensation	6	0.45977	0.00175374	TOP2A, NCAPG2, NCAPD3, SMC4, NCAPH, SMC2	1063	16	18082	6.37888	0.994862	0.0774483	0.0757977
GOTERM_BP_DIRECT	GO:0034502~protein localization to chromosome	4	0.306513	0.00184721	STAG3, SPO11, TTK, TEX15	1063	5	18082	13.6083	0.996121	0.0789618	0.077279
GOTERM_BP_DIRECT	GO:0033314~mitotic DNA replication checkpoint	5	0.383142	0.0018669	HUS1, HUS1B, RAD17, CLSPN, TICRR	1063	10	18082	8.50517	0.996345	0.0789618	0.077279
GOTERM_BP_DIRECT	GO:0034501~protein localization to kinetochore	5	0.383142	0.0018669	MTBP, ZW10, BUB1B, TTK, SPDL1	1063	10	18082	8.50517	0.996345	0.0789618	0.077279
GOTERM_BP_DIRECT	GO:0009566~fertilization	10	0.766284	0.00196688	TDRKH, TTLL5, SYCP2, SPATA22, TEX11, TDRD12, RAD21L, MEIOB, TEX15, APOB	1063	49	18082	3.4715	0.997294	0.0820355	0.0802872
GOTERM_BP_DIRECT	GO:0007368~determination of left/right symmetry	13	0.996169	0.00262251	DYNC2H1, CCDC39, DYX1C1, DNAH5, IFT172, FOXH1, IFT52, IFT74, IFT88, DNAIC1, TMEM67, CCDC151, CEP290	1063	81	18082	2.73006	0.999624	0.107882	0.105583
GOTERM_BP_DIRECT	GO:0007224~smoothened signaling pathway	12	0.91954	0.00272157	TTC26, IFT52, IFT88, 2700049A03RIK, TTC21B, IFT172, IQUB, WDR19, IFT80, BBS7, CLUAP1, PTPDC1	1063	71	18082	2.87499	0.999721	0.110444	0.10809
GOTERM_BP_DIRECT	GO:0035721~intraciliary retrograde transport	5	0.383142	0.00279803	DYNC2H1, TTC21B, WDR19, IFT122, WDR35	1063	11	18082	7.73198	0.999778	0.110559	0.108203
GOTERM_BP_DIRECT	GO:0070201~regulation of establishment of protein localization	5	0.383142	0.00279803	NEDD1, CENPF, 2700049A03RIK, KIF20B, CEP290	1063	11	18082	7.73198	0.999778	0.110559	0.108203
GOTERM_BP_DIRECT	GO:0016310~phosphorylation	54	4.13793	0.0029792	LRGUK, TESK2, BUB1B, MYLK4, RPS6KA6, TBK1, GSG2, TLK2, NEK1, NEK2, RIOK1, SEPHS2, ROS1, CDKL2, PRKCD, CSNK2A2, PASK, MASTL, CIT, FGR, MELK, MAK, LTK, ROCK1, VPRBP, TTK, AK5, AURKA, STK31, PAK1, STK33, STK36, GRK4, MKNK2, STK38L, BUB1, TRPM6, YES1, NEK4, AGK, PLK2, GLYCTK, LIMK1, MOK, PTK2, SRPK1, MAP3K15, STK25, TOLLIP, STK17B, PFKP, ATR, MAP3K12, NEK11	1063	612	18082	1.50091	0.999872	0.116189	0.113712
GOTERM_BP_DIRECT	GO:0006606~protein import into nucleus	11	0.842912	0.00348906	IPO9, CSE1L, TPR, HEATR3, KPNA4, NUP88, NUP98, KPNA2, KPNA3, IPO7, TNPO3	1063	63	18082	2.97006	0.999972	0.134329	0.131466
GOTERM_BP_DIRECT	GO:0003341~cilium movement	8	0.613027	0.00373255	CCDC39, DNAIC1, DYX1C1, DNAH5, DNAH6, DNAH7A, LRRC6, CCDC151	1063	35	18082	3.88808	0.999987	0.141884	0.13886
GOTERM_BP_DIRECT	GO:0006413~translational initiation	10	0.766284	0.00391729	EIF4A2, EIF2B5, EIF5B, MTIF2, EIF3C, ABCE1, D1PAS1, EIF3A, EIF2A, EIF3B	1063	54	18082	3.15006	0.999992	0.147045	0.143912
GOTERM_BP_DIRECT	GO:0006511~ubiquitin-dependent protein catabolic process	19	1.45594	0.00409069	USP8, USP26, USP15, USP16, UHRF2, UBA6, USP3, CUL3, USP9Y, USP11, CUL1, RNF6, SIAH1B, TRPC4AP, PSMA8, TOLLIP, USP30, FBXO8, DTL	1063	154	18082	2.09868	0.999995	0.151659	0.148426
GOTERM_BP_DIRECT	GO:0007275~multicellular organism development	82	6.28352	0.00417152	PIWIL2, ROBO2, PIWIL1, WDR47, KDM1A, MYT1L, IFT172, TRP63, ZFY2, ZFY1, CLGN, ELAVL3, TAF7L, SMPD3, BOLL, MDK, SCMH1, TLK2, RNF17, ZFP39, DYNC2H1, HELLS, STRBP, RBM19, SHISA3, SIAH1B, CIT, SENP1, KIF2A, DPPA4, IFT81, FANCD2, PSME4, NUMB, TIMELESS, CACTIN, D1PAS1, DDX4, GGNBP2, DDX25, DDX1, SPESP1, SATB2, HOXD13, SPATA5, SPATA6, GMCL1, FXR1, SUPT20, STK36, SOHLH2, ASZ1, ALX3, MFN1, ADAD1, MOV10L1, …	1063	1029	18082	1.35554	0.999996	0.152769	0.149513
GOTERM_BP_DIRECT	GO:0006886~intracellular protein transport	25	1.91571	0.00508604	COPB2, IPO11, COPB1, CSE1L, USO1, IPO7, IPO5, SNX1, IPO9, SNX27, XPO5, TOM1, BCAP29, VPS35, SEC23B, AP1M1, TBC1D8B, NSF, RABGAP1L, RANBP17, AP3D1, AP4B1, TBC1D1, COPG2, SLU7	1063	232	18082	1.83301	1	0.182317	0.178431
GOTERM_BP_DIRECT	GO:0006259~DNA metabolic process	6	0.45977	0.00511709	TOP2A, TOP2B, HELQ, SPO11, DMC1, MKI67	1063	20	18082	5.1031	1	0.182317	0.178431
GOTERM_BP_DIRECT	GO:0006352~DNA-templated transcription, initiation	8	0.613027	0.00516048	RRN3, TBP, TAF9, SMARCA5, TAF4B, TAF6, TAF5, TAF9B	1063	37	18082	3.67791	1	0.182317	0.178431
GOTERM_BP_DIRECT	GO:0007288~sperm axoneme assembly	5	0.383142	0.00551643	SPAG16, BBS2, TTLL5, IFT88, IQCG	1063	13	18082	6.54244	1	0.192626	0.188521
GOTERM_BP_DIRECT	GO:0045910~negative regulation of DNA recombination	4	0.306513	0.00591378	ZRANB3, BLM, LIG3, RAD18	1063	7	18082	9.7202	1	0.19954	0.195288
GOTERM_BP_DIRECT	GO:0035735~intraciliary transport involved in cilium morphogenesis	4	0.306513	0.00591378	IFT74, IFT81, TTC21B, IFT122	1063	7	18082	9.7202	1	0.19954	0.195288
GOTERM_BP_DIRECT	GO:0090267~positive regulation of mitotic cell cycle spindle assembly checkpoint	4	0.306513	0.00591378	PCID2, TPR, NDC80, MAD2L1	1063	7	18082	9.7202	1	0.19954	0.195288
GOTERM_BP_DIRECT	GO:0006611~protein export from nucleus	7	0.536398	0.00599238	HSPA9, STRADA, STRADB, CSE1L, XPO5, RANBP17, NUP88	1063	29	18082	4.10595	1	0.199946	0.195685
GOTERM_BP_DIRECT	GO:0061512~protein localization to cilium	6	0.45977	0.00639641	ARL6, TTC21B, WDR19, IFT122, ATP6V1D, WDR35	1063	21	18082	4.8601	1	0.211082	0.206583
GOTERM_BP_DIRECT	GO:0031573~intra-S DNA damage checkpoint	5	0.383142	0.00736822	HUS1, HUS1B, MRE11A, RAD9B, NEK11	1063	14	18082	6.07512	1	0.235391	0.230374
GOTERM_BP_DIRECT	GO:0000712~resolution of meiotic recombination intermediates	5	0.383142	0.00736822	TOP2A, TOP2B, HFM1, TEX11, MEIOB	1063	14	18082	6.07512	1	0.235391	0.230374
GOTERM_BP_DIRECT	GO:0007019~microtubule depolymerization	5	0.383142	0.00736822	NEDD1, KIF18A, KIF18B, KIF24, KIF2C	1063	14	18082	6.07512	1	0.235391	0.230374
GOTERM_BP_DIRECT	GO:0035058~nonmotile primary cilium assembly	7	0.536398	0.00840582	BBS2, IFT88, BBS10, IFT80, BBS7, CEP290, PIBF1	1063	31	18082	3.84105	1	0.265712	0.26005
GOTERM_BP_DIRECT	GO:0010216~maintenance of DNA methylation	4	0.306513	0.00905146	HELLS, UHRF2, UHRF1, KCNQ1OT1	1063	8	18082	8.50517	1	0.280222	0.27425
GOTERM_BP_DIRECT	GO:0072711~cellular response to hydroxyurea	4	0.306513	0.00905146	BLM, FMR1, TIMELESS, SPIDR	1063	8	18082	8.50517	1	0.280222	0.27425
GOTERM_BP_DIRECT	GO:0006986~response to unfolded protein	9	0.689655	0.00924118	UPF2, DNAJC3, HSP90AA1, HSPH1, TMEM129, HSPA4L, STT3B, CHAC1, UBXN4	1063	51	18082	3.00183	1	0.283176	0.277141
GOTERM_BP_DIRECT	GO:0010569~regulation of double-strand break repair via homologous recombination	5	0.383142	0.00958703	RAD51AP1, KDM1A, FIGNL1, TEX15, SPIDR	1063	15	18082	5.67012	1	0.285325	0.279244
GOTERM_BP_DIRECT	GO:0036158~outer dynein arm assembly	5	0.383142	0.00958703	DNAIC1, DYX1C1, DNAH5, LRRC6, CCDC151	1063	15	18082	5.67012	1	0.285325	0.279244
GOTERM_BP_DIRECT	GO:0046856~phosphatidylinositol dephosphorylation	6	0.45977	0.00959633	MTMR2, INPP5F, SYNJ1, PTPRQ, MTMR6, MTMR7	1063	23	18082	4.43748	1	0.285325	0.279244
GOTERM_BP_DIRECT	GO:0000239~pachytene	3	0.229885	0.00993521	PIWIL2, PIWIL1, TOPAZ1	1063	3	18082	17.0103	1	0.292504	0.28627
GOTERM_BP_DIRECT	GO:0042752~regulation of circadian rhythm	9	0.689655	0.0103742	TOP2A, KDM5B, PSPC1, CREM, CRY1, TIMELESS, PPARG, CCAR2, EZH2	1063	52	18082	2.9441	1	0.297355	0.291017
GOTERM_BP_DIRECT	GO:0051865~protein autoubiquitination	9	0.689655	0.0103742	UHRF2, UHRF1, UBE2T, ERCC8, TRIM37, UBE2A, MARCH5, RAD18, DDB2	1063	52	18082	2.9441	1	0.297355	0.291017
GOTERM_BP_DIRECT	GO:0008283~cell proliferation	23	1.76245	0.010397	LTK, RRN3, KDM1A, UHRF2, UHRF1, ITGA2, CUL1, MRE11A, MKI67, BRCA2, GRHL2, BYSL, POLA1, MELK, PES1, COPS2, MOV10L1, CTNNB1, YME1L1, ASCC3, MYH10, BUB1, ROS1	1063	220	18082	1.77835	1	0.297355	0.291017
GOTERM_BP_DIRECT	GO:0007062~sister chromatid cohesion	5	0.383142	0.0121981	RAD21L, MRE11A, SMC5, SMC3, SMC1B	1063	16	18082	5.31573	1	0.342346	0.335049
GOTERM_BP_DIRECT	GO:2000114~regulation of establishment of cell polarity	5	0.383142	0.0121981	BCAS3, ROCK1, KRIT1, GATA3, KIF20B	1063	16	18082	5.31573	1	0.342346	0.335049
GOTERM_BP_DIRECT	GO:0007292~female gamete generation	4	0.306513	0.0129899	M1AP, MCM8, MSH4, MSH5	1063	9	18082	7.56015	1	0.348292	0.340869
GOTERM_BP_DIRECT	GO:0085020~protein K6-linked ubiquitination	4	0.306513	0.0129899	BARD1, UBE2T, RNF6, UBE2D2B	1063	9	18082	7.56015	1	0.348292	0.340869
GOTERM_BP_DIRECT	GO:0050684~regulation of mRNA processing	4	0.306513	0.0129899	SLTM, SUPT6, SAFB, SRPK1	1063	9	18082	7.56015	1	0.348292	0.340869
GOTERM_BP_DIRECT	GO:0006312~mitotic recombination	4	0.306513	0.0129899	RAD51B, TOP2A, TOP2B, DMC1	1063	9	18082	7.56015	1	0.348292	0.340869
GOTERM_BP_DIRECT	GO:0051123~RNA polymerase II transcriptional preinitiation complex assembly	4	0.306513	0.0129899	TAF7L, TAF9, TAF9B, 4933416C03RIK	1063	9	18082	7.56015	1	0.348292	0.340869
GOTERM_BP_DIRECT	GO:0051726~regulation of cell cycle	14	1.0728	0.014201	USP16, CSNK2A2, TXLNG, MASTL, CABLES2, ARNTL, CCNE2, CCNE1, PES1, FIGNL1, UBA3, E2F5, DTL, PRR11	1063	112	18082	2.12629	1	0.377395	0.369352
GOTERM_BP_DIRECT	GO:0048193~Golgi vesicle transport	5	0.383142	0.0152236	RINT1, GOLGA5, USO1, ARL1, ARCN1	1063	17	18082	5.00304	1	0.394107	0.385708
GOTERM_BP_DIRECT	GO:0032006~regulation of TOR signaling	5	0.383142	0.0152236	PKHD1, AGPAT9, ROS1, TTI1, SLC7A3	1063	17	18082	5.00304	1	0.394107	0.385708
GOTERM_BP_DIRECT	GO:0006607~NLS-bearing protein import into nucleus	5	0.383142	0.0152236	KPNA4, NUP54, KPNA2, KPNA3, IPO5	1063	17	18082	5.00304	1	0.394107	0.385708
GOTERM_BP_DIRECT	GO:0006888~ER to Golgi vesicle-mediated transport	11	0.842912	0.0156209	GOLGA2, COPB2, SEC23IP, ZW10, CUL3, COPB1, USO1, BCAP29, TRAPPC8, SEC22A, SEC23B	1063	78	18082	2.3989	1	0.394221	0.385819
GOTERM_BP_DIRECT	GO:0016579~protein deubiquitination	11	0.842912	0.0156209	USP8, USP26, USP15, USP16, WDR48, USP3, USP9Y, USP11, WDR20RT, OTUD7B, USP30	1063	78	18082	2.3989	1	0.394221	0.385819
GOTERM_BP_DIRECT	GO:0006366~transcription from RNA polymerase II promoter	16	1.22605	0.0156218	GTF2A1L, TBP, DDX21, NFXL1, GTF2H1, HSF2BP, GTF2H2, HNF1A, GTF2H3, MED24, ERCC3, POLR2A, POLR2B, TAF4B, TAF9B, TCFL5	1063	138	18082	1.97221	1	0.394221	0.385819
GOTERM_BP_DIRECT	GO:0007030~Golgi organization	11	0.842912	0.0169749	DYNC2H1, BCAS3, SEC23IP, GOLGA5, COG4, ZW10, USO1, GBF1, ARL1, BLZF1, CIT	1063	79	18082	2.36853	1	0.424797	0.415744
GOTERM_BP_DIRECT	GO:0045141~meiotic telomere clustering	4	0.306513	0.0177569	MEI1, SPO11, CEP63, TERF1	1063	10	18082	6.80414	1	0.433529	0.424289
GOTERM_BP_DIRECT	GO:0035871~protein K11-linked deubiquitination	4	0.306513	0.0177569	OTUD7B, OTUD6A, USP30, OTUD3	1063	10	18082	6.80414	1	0.433529	0.424289
GOTERM_BP_DIRECT	GO:0006268~DNA unwinding involved in DNA replication	4	0.306513	0.0177569	TOP2A, TOP2B, MCM4, MCM6	1063	10	18082	6.80414	1	0.433529	0.424289
GOTERM_BP_DIRECT	GO:0048511~rhythmic process	15	1.14943	0.0181628	TOP2A, PRMT5, KDM5B, DDX5, HDAC1, SUV39H1, CREM, CCAR2, ARNTL, SETX, PSPC1, CRY1, TIMELESS, PPARG, EZH2	1063	128	18082	1.9934	1	0.439861	0.430487
GOTERM_BP_DIRECT	GO:0033365~protein localization to organelle	5	0.383142	0.0186822	BBS2, AHI1, PES1, AP3D1, DUSP18	1063	18	18082	4.7251	1	0.444576	0.435102
GOTERM_BP_DIRECT	GO:0043966~histone H3 acetylation	8	0.613027	0.0189964	TAF9, SAP130, WDR5, KAT7, ELP4, TAF9B, BRCA2, SMARCA4	1063	47	18082	2.89538	1	0.444576	0.435102
GOTERM_BP_DIRECT	GO:0007066~female meiosis sister chromatid cohesion	3	0.229885	0.0190977	RAD51C, STAG3, SYCP3	1063	4	18082	12.7578	1	0.444576	0.435102
GOTERM_BP_DIRECT	GO:0046600~negative regulation of centriole replication	3	0.229885	0.0190977	RBM14, TRIM37, MDM1	1063	4	18082	12.7578	1	0.444576	0.435102
GOTERM_BP_DIRECT	GO:0046602~regulation of mitotic centrosome separation	3	0.229885	0.0190977	NEK2, KIF11, CEP85	1063	4	18082	12.7578	1	0.444576	0.435102
GOTERM_BP_DIRECT	GO:0006367~transcription initiation from RNA polymerase II promoter	7	0.536398	0.0197066	TAF7L, GTF2A1L, MED24, ERCC3, TAF6, TAF5, MED26	1063	37	18082	3.21817	1	0.455222	0.44552
GOTERM_BP_DIRECT	GO:0000462~maturation of SSU-rRNA from tricistronic rRNA transcript (SSU-rRNA, 5.8S rRNA, LSU-rRNA)	6	0.45977	0.0220095	KRR1, BMS1, WDR3, UTP20, UTP18, BYSL	1063	28	18082	3.64507	1	0.504539	0.493786
GOTERM_BP_DIRECT	GO:0000723~telomere maintenance	7	0.536398	0.0222744	PIF1, UPF1, RAD50, BLM, CCNE2, CCNE1, TERF1	1063	38	18082	3.13349	1	0.506742	0.495942
GOTERM_BP_DIRECT	GO:0042176~regulation of protein catabolic process	5	0.383142	0.0225894	PSMD2, FAF1, MDM2, PSMD1, ARNTL	1063	19	18082	4.47641	1	0.508394	0.497559
GOTERM_BP_DIRECT	GO:0017148~negative regulation of translation	10	0.766284	0.0226856	FXR1, EIF4ENIF1, PAIP2B, CPEB1, CNOT2, FMR1, CAPRIN2, EIF4EBP3, EPRS, PATL2	1063	71	18082	2.39582	1	0.508394	0.497559
GOTERM_BP_DIRECT	GO:0016567~protein ubiquitination	32	2.45211	0.0230545	UHRF2, UBA6, CUL3, VPRBP, CUL1, RNF19B, FBXO43, DCAF6, CDC20, CAND1, UBR7, TMEM129, TRIM24, BARD1, TRIM41, CRBN, FBXO15, KLHL22, UBE2A, SIAH1B, TRPC4AP, CCNB1IP1, LRRC41, KLHL20, MED23, MED24, KLHL7, UBE2U, MDM2, FBXL5, DZIP3, ASB1	1063	362	18082	1.50368	1	0.512187	0.501271
GOTERM_BP_DIRECT	GO:0000722~telomere maintenance via recombination	4	0.306513	0.0233665	RAD50, RAD51C, SMC5, BRCA2	1063	11	18082	6.18558	1	0.512187	0.501271
GOTERM_BP_DIRECT	GO:0019985~translesion synthesis	4	0.306513	0.0233665	POLN, POLI, DTL, PRIMPOL	1063	11	18082	6.18558	1	0.512187	0.501271
GOTERM_BP_DIRECT	GO:0051225~spindle assembly	6	0.45977	0.0253464	GOLGA2, TPX2, HAUS6, KIF11, CEP63, HAUS2	1063	29	18082	3.51938	1	0.547592	0.535922
GOTERM_BP_DIRECT	GO:0006513~protein monoubiquitination	6	0.45977	0.0253464	CUL3, UBE2T, CUL1, KLHL22, DTL, RAD18	1063	29	18082	3.51938	1	0.547592	0.535922
GOTERM_BP_DIRECT	GO:0045494~photoreceptor cell maintenance	7	0.536398	0.0280645	BBS2, IQCB1, BBS10, MAK, RHO, CEP290, MDM1	1063	40	18082	2.97681	1	0.601982	0.589153
GOTERM_BP_DIRECT	GO:0021670~lateral ventricle development	4	0.306513	0.0298209	KDM2B, DNAH5, NUMB, MYH10	1063	12	18082	5.67012	1	0.625074	0.611752
GOTERM_BP_DIRECT	GO:0010032~meiotic chromosome condensation	3	0.229885	0.030598	NCAPD3, SMC4, SMC2	1063	5	18082	10.2062	1	0.625074	0.611752
GOTERM_BP_DIRECT	GO:0006086~acetyl-CoA biosynthetic process from pyruvate	3	0.229885	0.030598	PDHA2, DLAT, DLD	1063	5	18082	10.2062	1	0.625074	0.611752
GOTERM_BP_DIRECT	GO:0044314~protein K27-linked ubiquitination	3	0.229885	0.030598	UBE2T, RNF6, UBE2D2B	1063	5	18082	10.2062	1	0.625074	0.611752
GOTERM_BP_DIRECT	GO:0051984~positive regulation of chromosome segregation	3	0.229885	0.030598	CENPE, SMC5, RAD18	1063	5	18082	10.2062	1	0.625074	0.611752
GOTERM_BP_DIRECT	GO:0045132~meiotic chromosome segregation	3	0.229885	0.030598	SGOL1, SMC4, SMC2	1063	5	18082	10.2062	1	0.625074	0.611752
GOTERM_BP_DIRECT	GO:0071174~mitotic spindle checkpoint	3	0.229885	0.030598	MTBP, CSNK2A2, BUB1	1063	5	18082	10.2062	1	0.625074	0.611752
GOTERM_BP_DIRECT	GO:0031572~G2 DNA damage checkpoint	5	0.383142	0.0317954	RBBP8, GM5136, CLSPN, DTL, NEK11	1063	21	18082	4.05008	1	0.640817	0.62716
GOTERM_BP_DIRECT	GO:0006303~double-strand break repair via nonhomologous end joining	5	0.383142	0.0317954	POLA1, XRCC4, MRE11A, LIG3, NHEJ1	1063	21	18082	4.05008	1	0.640817	0.62716
GOTERM_BP_DIRECT	GO:0006368~transcription elongation from RNA polymerase II promoter	5	0.383142	0.037109	PCID2, TCEB3, ELP4, ELL2, SUPT16	1063	22	18082	3.86599	1	0.735501	0.719826
GOTERM_BP_DIRECT	GO:0051298~centrosome duplication	5	0.383142	0.037109	SASS6, CCP110, CEP63, BRCA2, CKAP5	1063	22	18082	3.86599	1	0.735501	0.719826
GOTERM_BP_DIRECT	GO:0051297~centrosome organization	6	0.45977	0.0372281	GOLGA2, HEPACAM2, HAUS6, CKAP5, HAUS2, AURKA	1063	32	18082	3.18944	1	0.735501	0.719826
GOTERM_BP_DIRECT	GO:0006457~protein folding	14	1.0728	0.0378497	HSPA9, CCT3, HSP90AA1, ST13, VBP1, HSPA4L, CLPX, CLGN, TMX1, DNAJA4, DNAJA3, TCP1, PPIL4, AARS	1063	128	18082	1.86051	1	0.742893	0.72706
GOTERM_BP_DIRECT	GO:0000209~protein polyubiquitination	12	0.91954	0.0392294	UBE3C, CUL3, UBE2T, UBE2U, TMEM129, RNF19B, ERCC8, UBE2A, MARCH5, DTL, DZIP3, DDB2	1063	103	18082	1.98179	1	0.764973	0.74867
GOTERM_BP_DIRECT	GO:0032147~activation of protein kinase activity	6	0.45977	0.041832	TPX2, STRADA, STRADB, PRKCD, CLSPN, ECT2	1063	33	18082	3.09279	1	0.7942	0.777274
GOTERM_BP_DIRECT	GO:0006139~nucleobase-containing compound metabolic process	6	0.45977	0.041832	EXD1, BRIP1, EXOSC10, SRBD1, SUPT6, AK5	1063	33	18082	3.09279	1	0.7942	0.777274
GOTERM_BP_DIRECT	GO:0032467~positive regulation of cytokinesis	6	0.45977	0.041832	MAP10, CUL3, KIF23, KIF20B, ECT2, CIT	1063	33	18082	3.09279	1	0.7942	0.777274
GOTERM_BP_DIRECT	GO:0006891~intra-Golgi vesicle-mediated transport	5	0.383142	0.0429012	NSF, COPB2, COG6, COPB1, COPG2	1063	23	18082	3.6979	1	0.7942	0.777274
GOTERM_BP_DIRECT	GO:0045842~positive regulation of mitotic metaphase/anaphase transition	3	0.229885	0.0441305	CENPE, CUL3, SMC5	1063	6	18082	8.50517	1	0.7942	0.777274
GOTERM_BP_DIRECT	GO:0070192~chromosome organization involved in meiotic cell cycle	3	0.229885	0.0441305	RAD50, CCNE2, CCNE1	1063	6	18082	8.50517	1	0.7942	0.777274
GOTERM_BP_DIRECT	GO:0060287~epithelial cilium movement involved in determination of left/right asymmetry	3	0.229885	0.0441305	OFD1, CCDC39, LRRC6	1063	6	18082	8.50517	1	0.7942	0.777274
GOTERM_BP_DIRECT	GO:0000237~leptotene	3	0.229885	0.0441305	MEI1, SPO11, TERF1	1063	6	18082	8.50517	1	0.7942	0.777274
GOTERM_BP_DIRECT	GO:0071494~cellular response to UV-C	3	0.229885	0.0441305	MDM2, POLI, POLH	1063	6	18082	8.50517	1	0.7942	0.777274
GOTERM_BP_DIRECT	GO:0051256~mitotic spindle midzone assembly	3	0.229885	0.0441305	MAP10, KIF23, KIF4	1063	6	18082	8.50517	1	0.7942	0.777274
GOTERM_BP_DIRECT	GO:0006357~regulation of transcription from RNA polymerase II promoter	33	2.52874	0.044215	ASCL3, DDX5, USP16, KDM1A, CUL3, GATA3, MED15, TAF7L, BRIP1, TTC21B, HSF2, TCEB3, BBS7, ZFP541, GABPA, FOXH1, RFX2, WDR75, CDC5L, SUPT6, ELP4, PBX4, HNF1A, SAFB, MED26, MRGBP, SLTM, RFX4, CTNNB1, TAF4B, PPARG, 4933416C03RIK, EZH2	1063	397	18082	1.41396	1	0.7942	0.777274
GOTERM_BP_DIRECT	GO:0070935~3'-UTR-mediated mRNA stabilization	4	0.306513	0.0452242	DAZL, BOLL, ANGEL2, ELAVL1	1063	14	18082	4.8601	1	0.7942	0.777274
GOTERM_BP_DIRECT	GO:0033120~positive regulation of RNA splicing	4	0.306513	0.0452242	SETX, POLR2A, HNRNPLL, RBM22	1063	14	18082	4.8601	1	0.7942	0.777274
GOTERM_BP_DIRECT	GO:0045947~negative regulation of translational initiation	4	0.306513	0.0452242	PAIP2B, FMR1, TPR, EIF4EBP3	1063	14	18082	4.8601	1	0.7942	0.777274
GOTERM_BP_DIRECT	GO:0016574~histone ubiquitination	4	0.306513	0.0452242	PHC1, UHRF1, UBE2U, UBE2A	1063	14	18082	4.8601	1	0.7942	0.777274
GOTERM_BP_DIRECT	GO:0001675~acrosome assembly	4	0.306513	0.0452242	SEC23IP, ZPBP2, RFX2, ZPBP	1063	14	18082	4.8601	1	0.7942	0.777274
GOTERM_BP_DIRECT	GO:0034968~histone lysine methylation	4	0.306513	0.0452242	PRDM9, SETDB1, SUV39H1, SETDB2	1063	14	18082	4.8601	1	0.7942	0.777274
GOTERM_BP_DIRECT	GO:0007254~JNK cascade	6	0.45977	0.046764	CASR, STRADB, MAPK8IP2, MAPK8IP3, PTK2, MAP3K12	1063	34	18082	3.00183	1	0.816467	0.799067
GOTERM_BP_DIRECT	GO:0090316~positive regulation of intracellular protein transport	5	0.383142	0.0491719	BCAS3, TPR, KIF20B, CEP290, RBM22	1063	24	18082	3.54382	1	0.848639	0.830553
GOTERM_BP_DIRECT	GO:0030902~hindbrain development	5	0.383142	0.0491719	AHI1, KDM2B, CTNNB1, CEP290, SMARCA4	1063	24	18082	3.54382	1	0.848639	0.830553
GOTERM_BP_DIRECT	GO:0006405~RNA export from nucleus	4	0.306513	0.0541335	NXF2, XPO5, TPR, NUP98	1063	15	18082	4.53609	1	0.923652	0.903967
GOTERM_BP_DIRECT	GO:0045667~regulation of osteoblast differentiation	4	0.306513	0.0541335	NELL1, DDX5, CTNNB1, PTK2	1063	15	18082	4.53609	1	0.923652	0.903967
GOTERM_BP_DIRECT	GO:0043161~proteasome-mediated ubiquitin-dependent protein catabolic process	15	1.14943	0.0555352	CRBN, FAF1, CUL3, FBXO15, RNF6, UBE2A, SIAH1B, KLHL20, ARNTL, RNF216, PSMD2, UBE2U, PSMD1, ERCC8, DZIP3	1063	149	18082	1.71245	1	0.942216	0.922135
GOTERM_BP_DIRECT	GO:0061458~reproductive system development	3	0.229885	0.0594171	SPATA22, PLEKHA5, LRRC6	1063	7	18082	7.29015	1	0.985799	0.96479
GOTERM_BP_DIRECT	GO:0042148~strand invasion	3	0.229885	0.0594171	RAD51B, RAD51C, DMC1	1063	7	18082	7.29015	1	0.985799	0.96479
GOTERM_BP_DIRECT	GO:0051567~histone H3-K9 methylation	3	0.229885	0.0594171	SUV39H1, SETDB2, BAZ2A	1063	7	18082	7.29015	1	0.985799	0.96479
GOTERM_BP_DIRECT	GO:0051988~regulation of attachment of spindle microtubules to kinetochore	3	0.229885	0.0594171	SPAG5, NEK2, ECT2	1063	7	18082	7.29015	1	0.985799	0.96479
GOTERM_BP_DIRECT	GO:0000387~spliceosomal snRNP assembly	5	0.383142	0.063136	PRMT5, DDX20, GEMIN5, TEX16, RBM22	1063	26	18082	3.27122	1	1	0.979014
GOTERM_BP_DIRECT	GO:0000910~cytokinesis	6	0.45977	0.0635435	PRC1, KIF23, KIF20A, ECT2, BRCA2, CIT	1063	37	18082	2.75843	1	1	0.979014
GOTERM_BP_DIRECT	GO:0001833~inner cell mass cell proliferation	4	0.306513	0.0638108	GINS1, SETDB1, NCAPG2, BRCA2	1063	16	18082	4.25259	1	1	0.979014
GOTERM_BP_DIRECT	GO:0003351~epithelial cilium movement	4	0.306513	0.0638108	DNAIC1, DYX1C1, STK36, KIF27	1063	16	18082	4.25259	1	1	0.979014
GOTERM_BP_DIRECT	GO:0006361~transcription initiation from RNA polymerase I promoter	4	0.306513	0.0638108	RRN3, TBP, TAF1B, TAF1A	1063	16	18082	4.25259	1	1	0.979014
GOTERM_BP_DIRECT	GO:0006406~mRNA export from nucleus	6	0.45977	0.0697965	DDX19B, RBMX2, DDX25, THOC1, NUP88, NUP160	1063	38	18082	2.68584	1	1	0.979014
GOTERM_BP_DIRECT	GO:0046777~protein autophosphorylation	17	1.30268	0.0725463	YES1, PRKCD, TTK, PASK, PTK2, FGR, STK33, PAK1, MELK, STK25, MAK, STK17B, MKNK2, TRIM24, NEK2, MAP3K12, ATR	1063	183	18082	1.5802	1	1	0.979014
GOTERM_BP_DIRECT	GO:0007064~mitotic sister chromatid cohesion	4	0.306513	0.0742224	CDC20, GSG2, RAD21L, SMC3	1063	17	18082	4.00243	1	1	0.979014
GOTERM_BP_DIRECT	GO:0006895~Golgi to endosome transport	4	0.306513	0.0742224	DOPEY1, KIF16B, GBF1, KLHL20	1063	17	18082	4.00243	1	1	0.979014
GOTERM_BP_DIRECT	GO:0031123~RNA 3'-end processing	3	0.229885	0.0762057	PAPOLG, CSTF3, PAPOLB	1063	8	18082	6.37888	1	1	0.979014
GOTERM_BP_DIRECT	GO:0000059~protein import into nucleus, docking	3	0.229885	0.0762057	NUP205, NUP98, IPO5	1063	8	18082	6.37888	1	1	0.979014
GOTERM_BP_DIRECT	GO:0061732~mitochondrial acetyl-CoA biosynthetic process from pyruvate	3	0.229885	0.0762057	PDHA2, DLAT, DLD	1063	8	18082	6.37888	1	1	0.979014
GOTERM_BP_DIRECT	GO:0006610~ribosomal protein import into nucleus	3	0.229885	0.0762057	IPO11, IPO9, IPO5	1063	8	18082	6.37888	1	1	0.979014
GOTERM_BP_DIRECT	GO:0051315~attachment of mitotic spindle microtubules to kinetochore	3	0.229885	0.0762057	CENPE, KIF2C, NDC80	1063	8	18082	6.37888	1	1	0.979014
GOTERM_BP_DIRECT	GO:0006999~nuclear pore organization	3	0.229885	0.0762057	NUP205, TPR, NUP54	1063	8	18082	6.37888	1	1	0.979014
GOTERM_BP_DIRECT	GO:0006265~DNA topological change	3	0.229885	0.0762057	TOP2A, TOP2B, ERCC3	1063	8	18082	6.37888	1	1	0.979014
GOTERM_BP_DIRECT	GO:0016572~histone phosphorylation	3	0.229885	0.0762057	PRKCD, NEK11, MAP3K12	1063	8	18082	6.37888	1	1	0.979014
GOTERM_BP_DIRECT	GO:0042254~ribosome biogenesis	10	0.766284	0.0772058	NOP58, IPO9, DDX27, RRN3, KRR1, BMS1, PES1, URB2, DDX51, BYSL	1063	89	18082	1.91128	1	1	0.979014
GOTERM_BP_DIRECT	GO:0045787~positive regulation of cell cycle	6	0.45977	0.0832772	ANKRD17, TGM1, CENPF, CCNB1, FNTA, MDM2	1063	40	18082	2.55155	1	1	0.979014
GOTERM_BP_DIRECT	GO:0046034~ATP metabolic process	6	0.45977	0.0832772	ATP6V1A, FIGNL1, OLA1, NDUFS1, AK5, SLC25A25	1063	40	18082	2.55155	1	1	0.979014
GOTERM_BP_DIRECT	GO:0060996~dendritic spine development	4	0.306513	0.0853304	PAK1, UBA6, FMR1, SRGAP2	1063	18	18082	3.78008	1	1	0.979014
GOTERM_BP_DIRECT	GO:0045598~regulation of fat cell differentiation	4	0.306513	0.0853304	IFT88, PTPRQ, ALMS1, PPARG	1063	18	18082	3.78008	1	1	0.979014
GOTERM_BP_DIRECT	GO:0071300~cellular response to retinoic acid	8	0.613027	0.0858986	SETX, ZFP105, MUC1, LTK, SNW1, PHC1, YES1, PPARG	1063	65	18082	2.09358	1	1	0.979014
GOTERM_BP_DIRECT	GO:0006890~retrograde vesicle-mediated transport, Golgi to ER	5	0.383142	0.0875282	COPB2, COG4, COPB1, GBF1, ARCN1	1063	29	18082	2.93282	1	1	0.979014
GOTERM_BP_DIRECT	GO:0007507~heart development	22	1.68582	0.0887831	ROBO2, DYNC2H1, CCDC39, DYX1C1, DNAH5, IFT172, SENP2, SMARCA4, TTN, IFT74, CENPF, IFT88, DNAIC1, TMEM67, PKP2, MDM2, CTNNB1, PPARG, BBS7, CCDC151, MYH10, CEP290	1063	261	18082	1.43382	1	1	0.979014
GOTERM_BP_DIRECT	GO:0051262~protein tetramerization	6	0.45977	0.0904964	TRPM1, ADSL, MTMR2, TRP63, HMGCR, TRPM6	1063	41	18082	2.48932	1	1	0.979014
GOTERM_BP_DIRECT	GO:0008104~protein localization	9	0.689655	0.091721	BBS2, IFT88, ERCC3, NBEA, BBS7, HNF1A, KIFAP3, AKAP3, MAPK8IP3	1063	79	18082	1.93789	1	1	0.979014
GOTERM_BP_DIRECT	GO:0006338~chromatin remodeling	9	0.689655	0.091721	SATB2, SCMH1, SMARCA5, TRP63, BAZ2A, HNF1A, GATA3, BRDT, SMARCA4	1063	79	18082	1.93789	1	1	0.979014
GOTERM_BP_DIRECT	GO:0051983~regulation of chromosome segregation	3	0.229885	0.0942673	KIF2C, MKI67, BUB1	1063	9	18082	5.67012	1	1	0.979014
GOTERM_BP_DIRECT	GO:0035562~negative regulation of chromatin binding	3	0.229885	0.0942673	BTAF1, LARP7, SENP2	1063	9	18082	5.67012	1	1	0.979014
GOTERM_BP_DIRECT	GO:0042026~protein refolding	3	0.229885	0.0942673	HSP90AA1, DNAJA4, HSPA2	1063	9	18082	5.67012	1	1	0.979014
GOTERM_BP_DIRECT	GO:0006355~regulation of transcription, DNA-templated	149	11.4176	0.0957975	CCNK, PRDM9, KDM1A, ZBTB24, MYT1L, TRP63, ZFY2, ZFY1, CCAR2, CCAR1, SCMH1, SAP130, TRIM24, KAT7, ZFP39, ZFP612, KDM2B, RALGAPA1, FOXH1, CSNK2A2, RFX2, THOC1, DNTTIP2, HNF1A, ILF2, DEPDC1A, PSPC1, MAK, RFX4, ZFP42, TIMELESS, ASF1B, DDX5, L3MBTL2, DDX1, CREM, BAZ2A, GATA3, RPAP2, GMCL1, MBTD1, SOHLH2, ALX3, LPXN, RPRD1B, ALX1, GTF2A1L, SETDB1, PBX3, PBX4, ELL2, SOX30, SMARCA4, MRGBP, SNW1, CNOT2, T…	1063	2279	18082	1.11213	1	1	0.979014
GOTERM_BP_DIRECT	GO:0042325~regulation of phosphorylation	4	0.306513	0.0970944	BARD1, 4933415F23RIK, PRKCD, RAD17	1063	19	18082	3.58113	1	1	0.979014
GOTERM_BP_DIRECT	GO:0071897~DNA biosynthetic process	4	0.306513	0.0970944	POLI, LIG3, LIN9, POLH	1063	19	18082	3.58113	1	1	0.979014
GOTERM_BP_DIRECT	GO:0008156~negative regulation of DNA replication	4	0.306513	0.0970944	HUS1, RAD17, TERF1, ATR	1063	19	18082	3.58113	1	1	0.979014
GOTERM_BP_DIRECT	GO:0072520~seminiferous tubule development	4	0.306513	0.0970944	BRIP1, KIF18A, WDR48, RAD21L	1063	19	18082	3.58113	1	1	0.979014
GOTERM_BP_DIRECT	GO:0042307~positive regulation of protein import into nucleus	4	0.306513	0.0970944	PRKCD, TPR, ECT2, IPO5	1063	19	18082	3.58113	1	1	0.979014
GOTERM_BP_DIRECT	GO:0000079~regulation of cyclin-dependent protein serine/threonine kinase activity	4	0.306513	0.0970944	CCNB3, BLM, CDKN2C, CCNYL1	1063	19	18082	3.58113	1	1	0.979014
GOTERM_BP_DIRECT	GO:0001556~oocyte maturation	4	0.306513	0.0970944	DAZL, CCNB1, DMC1, BRCA2	1063	19	18082	3.58113	1	1	0.979014
