## Supplementary material for "Ribonucleoprotein condensation driven by retrotransposon LINE-1 sustains RNA integrity and translation in mouse spermatocytes": Table S4

### Sheet: Samples info
Samples	Info
BO_E1.1	Beads Only background control, Experiment 1, replicate 1
IP_aORF1_E1.1	anti-ORF1p IP, Experiment 1, replicate 1
IP_aORF1_E1.2	anti-ORF1p IP, Experiment 1, replicate 2
IgG_E2.1	IgG isotype background control, Experiment 2, replicate 1
IP_aORF1_E2.1	anti-ORF1p IP, Experiment 2, replicate 1
IP_aORF1_300_E2.1	anti-ORF1p IP, high stringency washes 300 mM KCl, Experiment 2, replicate 1
IP_aORF1_300_E2.2	anti-ORF1p IP, high stringency washes 300 mM KCl, Experiment 2, replicate 2
IP_aORF1_RNase_E2.1	anti-ORF1p IP, + RNase, Experiment 2, replicate 1
IP_aORF1_RNase_E2.2	anti-ORF1p IP, + RNase, Experiment 2, replicate 2

### Sheet: # PSM
Accession	Name	Gene	# PSM BO_E1.1	# PSM IP_aORF1_E1.1	# PSM IP_aORF1_E1.2	# PSM IgG_E2.1	# PSM IP_aORF1_E2.1	# PSM IP_aORF1_300_E2.1	# PSM IP_aORF1_300_E2.2	# PSM IP_aORF1_RNase_E2.1	# PSM IP_aORF1_RNase_E2.2	AAs	MW_kDa
A2AQ25	Sickle tail protein	SKT	0	90	82	0	160	189	139	53	144	1946	212.9
O35737	Heterogeneous nuclear ribonucleoprotein H	HNRH1	5	10	12	0	9	6	5	1	2	449	49.2
O88477	Insulin-like growth factor 2 mRNA-binding protein 1	IF2B1	0	23	18	0	11	6	4	0	0	577	63.4
P05213	Tubulin alpha-1B chain	TBA1B	7	12	11	8	14	11	9	32	48	451	50.1
P07724	Serum albumin	ALBU	0	3	5	9	26	18	7	17	24	608	68.6
P0CG14	Chromosome transmission fidelity protein 8 homolog isoform 2	CTF8A	0	23	18	0	7	12	7	0	7	533	52.2
P11260	LINE-1 retrotransposable element ORF1 protein	LORF1	1	39	39	0	55	58	40	67	82	357	41.2
P14148	60S ribosomal protein L7	RL7	2	34	30	0	9	3	4	14	40	270	31.4
P14869	60S acidic ribosomal protein P0	RLA0	0	13	16	0	9	6	3	22	26	317	34.2
P14873	Microtubule-associated protein 1B	MAP1B	0	9	9	0	4	6	3	0	1	2464	270.1
P17156	Heat shock-related 70 kDa protein 2	HSP72	8	22	28	2	13	14	11	9	13	633	69.6
P19253	60S ribosomal protein L13a	RL13A	0	17	8	0	4	3	1	9	15	203	23.4
P20029	78 kDa glucose-regulated protein	GRP78	8	31	31	1	14	11	8	7	27	655	72.4
P23249	Putative helicase MOV-10	MOV10	1	27	29	0	23	15	6	0	3	1004	113.5
P29341	Polyadenylate-binding protein 1	PABP1	7	119	110	0	57	57	36	0	9	636	70.6
P32067	Lupus La protein homolog	LA	1	29	25	0	10	6	2	2	7	415	47.7
P35922	Fragile X mental retardation protein 1 homolog	FMR1	0	41	36	0	23	16	10	2	10	614	68.9
P35979	60S ribosomal protein L12	RL12	1	11	13	0	4	3	1	10	16	165	17.8
P35980	60S ribosomal protein L18	RL18	1	29	23	0	7	4	5	16	27	188	21.6
P42669	Transcriptional activator protein Pur-alpha	PURA	0	18	11	0	7	6	5	0	2	321	34.9
P47955	60S acidic ribosomal protein P1	RLA1	0	3	5	0	3	3	0	7	9	114	11.5
P47963	60S ribosomal protein L13	RL13	0	25	20	0	5	4	3	10	17	211	24.3
P53026	60S ribosomal protein L10a	RL10A	0	20	15	0	8	4	3	1	16	217	24.9
P54823	Probable ATP-dependent RNA helicase DDX6	DDX6	0	16	15	0	15	6	4	0	2	483	54.2
P62242	40S ribosomal protein S8	RS8	0	16	16	0	11	7	5	19	26	208	24.2
P62911	60S ribosomal protein L32	RL32	0	6	7	0	3	2	0	8	10	135	15.8
P62918	60S ribosomal protein L8	RL8	2	19	12	0	3	3	1	6	16	257	28
P62960	Nuclease-sensitive element-binding protein 1	YBOX1	5	49	38	0	10	13	7	0	0	322	35.7
P62983	Ubiquitin-40S ribosomal protein S27a	RS27A	7	12	12	1	4	3	1	3	8	156	17.9
P63168	Dynein light chain 1, cytoplasmic	DYL1	1	11	10	1	10	8	2	0	6	89	10.4
P63328	Serine/threonine-protein phosphatase 2B catalytic subunit alpha isoform	PP2BA	0	4	3	0	7	4	4	0	2	521	58.6
P70372	ELAV-like protein 1	ELAV1	1	19	13	0	10	4	3	0	0	326	36.1
P84099	60S ribosomal protein L19	RL19	0	19	12	0	4	3	1	7	18	196	23.5
P97379	Ras GTPase-activating protein-binding protein 2	G3BP2	1	17	15	0	3	1	1	0	2	482	54.1
P97473	RISC-loading complex subunit TARBP2	TRBP2	0	5	5	0	7	7	3	0	7	365	38.8
P99027	60S acidic ribosomal protein P2	RLA2	0	14	21	0	8	7	4	27	24	115	11.6
Q3TLH4	Protein PRRC2C	PRC2C	0	4	2	0	6	12	4	0	5	2846	310.7
Q501J6	Probable ATP-dependent RNA helicase DDX17	DDX17	0	6	6	0	6	4	1	0	2	650	72.4
Q60605	Myosin light polypeptide 6	MYL6	0	11	9	0	7	6	4	33	24	151	16.9
Q60809	CCR4-NOT transcription complex subunit 7	CNOT7	0	5	6	0	6	7	2	0	4	285	32.7
Q60865	Caprin-1	CAPR1	0	4	3	0	4	3	1	0	1	707	78.1
Q60899	ELAV-like protein 2	ELAV2	0	20	24	0	15	8	7	0	0	360	39.6
Q61584	Fragile X mental retardation syndrome-related protein 1	FXR1	0	8	8	0	25	27	21	2	21	677	76.2
Q61656	Probable ATP-dependent RNA helicase DDX5	DDX5	0	5	6	0	4	5	0	0	3	614	69.2
Q61990	Poly(rC)-binding protein 2	PCBP2	0	6	8	0	6	3	3	0	2	362	38.2
Q63810	Calcineurin subunit B type 1	CANB1	0	3	6	0	4	4	5	0	0	170	19.3
Q6A0A9	Constitutive coactivator of PPAR-gamma-like protein 1	F120A	0	12	17	0	17	11	1	0	4	1112	121.6
Q6PEM6	GRAM domain-containing protein 3	GRAM3	0	7	6	0	9	9	7	3	10	445	49.2
Q6ZQ58	La-related protein 1	LARP1	0	6	4	0	10	9	7	0	0	1072	121
Q6ZWN5	40S ribosomal protein S9	RS9	0	10	11	0	7	7	2	6	15	194	22.6
Q6ZWV7	60S ribosomal protein L35	RL35	0	7	7	0	3	1	1	4	7	123	14.5
Q80TI0	GRAM domain-containing protein 1B	GRM1B	0	33	41	0	63	57	34	8	39	738	85.3
Q80X50	Ubiquitin-associated protein 2-like	UBP2L	1	7	6	0	5	3	1	0	3	1107	116.7
Q8BH15	CCR4-NOT transcription complex subunit 10	CNO10	0	6	7	0	3	5	2	0	1	744	81.8
Q8BP67	60S ribosomal protein L24	RL24	1	19	11	0	4	2	2	15	13	157	17.8
Q8BUV3	Gephyrin	GEPH	0	13	14	0	33	37	21	6	15	769	83.2
Q8C080	Sorting nexin-16	SNX16	0	37	36	0	29	26	26	16	30	344	38.8
Q8C5L3	CCR4-NOT transcription complex subunit 2	CNOT2	0	8	11	0	10	9	5	1	4	540	59.7
Q8CI43	Myosin light chain 6B	MYL6B	0	16	19	0	5	5	5	7	13	207	22.7
Q8K0V4	CCR4-NOT transcription complex subunit 3	CNOT3	0	6	6	0	7	9	10	0	4	751	81.9
Q8K310	Matrin-3	MATR3	0	9	9	0	13	6	3	0	0	846	94.6
Q8R4U7	Leucine zipper protein 1	LUZP1	0	17	15	0	18	24	17	1	23	1068	119.2
Q8VEF1	GRAM domain-containing protein 1A	GRM1A	0	4	5	0	14	10	5	1	13	722	80.6
Q8VEG6	CCR4-NOT transcription complex subunit 6-like	CNO6L	0	4	5	0	5	4	1	0	0	555	63
Q99LF4	tRNA-splicing ligase RtcB homolog	RTCB	0	6	6	0	5	3	1	7	17	505	55.2
Q99PU5	Long-chain-fatty-acid--CoA ligase ACSBG1	ACBG1	0	4	4	0	9	8	1	1	13	721	80.4
Q99PU8	Putative ATP-dependent RNA helicase DHX30	DHX30	0	3	5	0	10	7	2	1	8	1217	136.6
Q9CPN8	Insulin-like growth factor 2 mRNA-binding protein 3	IF2B3	0	7	8	0	3	1	1	0	0	579	63.5
Q9CQZ1	Heat shock factor-binding protein 1	HSBP1	0	8	6	0	5	5	5	9	7	76	8.6
Q9CWN7	CCR4-NOT transcription complex subunit 11	CNO11	0	3	4	0	3	5	2	0	2	505	54.9
Q9D0E1	Heterogeneous nuclear ribonucleoprotein M	HNRPM	0	17	18	0	34	22	8	0	16	729	77.6
Q9D0M5	Dynein light chain 2, cytoplasmic	DYL2	1	13	14	1	10	9	3	0	6	89	10.3
Q9EPU0	Regulator of nonsense transcripts 1	RENT1	0	13	17	0	17	15	4	0	0	1124	123.9
Q9EPU4	Cleavage and polyadenylation specificity factor subunit 1	CPSF1	0	22	25	0	9	11	6	1	7	1441	160.7
Q9JK48	Endophilin-B1	SHLB1	0	7	7	0	5	6	3	0	5	365	40.8
Q9JKB3	Y-box-binding protein 3	YBOX3	1	22	23	0	8	7	4	0	0	361	38.8
Q9JKY0	Cell differentiation protein RCD1 homolog	RCD1	0	15	19	0	11	14	8	2	9	299	33.6
Q9WTX2	Interferon-inducible double-stranded RNA-dependent protein kinase activator A	PRKRA	0	44	38	0	23	26	20	23	53	313	34.3
Q9WVR4	Fragile X mental retardation syndrome-related protein 2	FXR2	0	10	14	0	19	21	12	2	13	673	73.7
Q9Z2C8	Y-box-binding protein 2	YBOX2	1	23	23	0	8	7	4	0	0	360	38.2
Q9Z2X1	Heterogeneous nuclear ribonucleoprotein F	HNRPF	3	6	11	0	7	4	3	1	2	415	45.7

### Sheet: normalized
Accession	Name	Gene	norm IP_aORF1_E1.1	norm IP_aORF1_E1.2	norm IP_aORF1_E2.1	norm IP_aORF1_300_E2.1	norm IP_aORF1_300_E2.2	norm IP_aORF1_RNase_E2.1	norm IP_aORF1_RNase_E2.2
P29341	Polyadenylate-binding protein 1	PABP1	1.7806	1.646	0.6048	0.5735	0.5252	0	0.0641
P62960	Nuclease-sensitive element-binding protein 1	YBOX1	1.45	1.1245	0.2098	0.2587	0.202	0	0
P35980	60S ribosomal protein L18	RL18	1.4183	1.1249	0.2428	0.1315	0.2384	0.4555	0.628
Q9WTX2	Interferon-inducible double-stranded RNA-dependent protein kinase activator A	PRKRA	1.3552	1.1704	0.5023	0.5385	0.6006	0.4123	0.7764
Q9D0M5	Dynein light chain 2, cytoplasmic	DYL2	1.3333	1.4359	0.7273	0.6207	0.3	0	0.2927
P99027	60S acidic ribosomal protein P2	RLA2	1.275	1.9125	0.5166	0.4287	0.3552	1.4313	1.0395
P14148	60S ribosomal protein L7	RL7	1.1439	1.0093	0.2147	0.0679	0.1312	0.2742	0.64
Q8BP67	60S ribosomal protein L24	RL24	1.1276	0.6528	0.1683	0.0798	0.1157	0.5182	0.3669
P63168	Dynein light chain 1, cytoplasmic	DYL1	1.1174	1.0158	0.7203	0.5464	0.1981	0	0.2899
P47963	60S ribosomal protein L13	RL13	1.0868	0.8695	0.1541	0.1169	0.1272	0.2531	0.3515
Q8C080	Sorting nexin-16	SNX16	1.0074	0.9802	0.5599	0.476	0.6902	0.2536	0.3885
P11260	LINE-1 retrotransposable element ORF1 protein	LORF1	1	1	1	1	1	1	1
Q9CQZ1	Heat shock factor-binding protein 1	HSBP1	0.9827	0.737	0.4355	0.413	0.5988	0.6435	0.409
P84099	60S ribosomal protein L19	RL19	0.8541	0.5394	0.1275	0.0907	0.0438	0.1832	0.3848
P53026	60S ribosomal protein L10a	RL10A	0.8485	0.6364	0.2407	0.1141	0.1241	0.0247	0.3229
P19253	60S ribosomal protein L13a	RL13A	0.7675	0.3612	0.128	0.0911	0.044	0.2365	0.3221
Q8CI43	Myosin light chain 6B	MYL6B	0.7446	0.8842	0.165	0.1565	0.2269	0.1896	0.2877
P62918	60S ribosomal protein L8	RL8	0.7168	0.4527	0.0803	0.0761	0.0368	0.1318	0.2871
P62983	Ubiquitin-40S ribosomal protein S27a	RS27A	0.7082	0.7082	0.1674	0.1191	0.0575	0.1031	0.2246
P62242	40S ribosomal protein S8	RS8	0.6985	0.6985	0.3405	0.2055	0.2128	0.4828	0.5398
Q60605	Myosin light polypeptide 6	MYL6	0.6876	0.5626	0.3103	0.2522	0.2438	1.2007	0.7135
P35979	60S ribosomal protein L12	RL12	0.6528	0.7715	0.1683	0.1197	0.0579	0.3455	0.4516
P32067	Lupus La protein homolog	LA	0.6423	0.5537	0.157	0.0894	0.0432	0.0258	0.0737
Q9Z2C8	Y-box-binding protein 2	YBOX2	0.6361	0.6361	0.1569	0.1302	0.1079	0	0
P35922	Fragile X mental retardation protein 1 homolog	FMR1	0.6286	0.552	0.2501	0.165	0.1495	0.0178	0.0729
Q9JKB3	Y-box-binding protein 3	YBOX3	0.599	0.6262	0.1545	0.1282	0.1062	0	0
P70372	ELAV-like protein 1	ELAV1	0.556	0.3804	0.2075	0.0787	0.0856	0	0
P42669	Transcriptional activator protein Pur-alpha	PURA	0.5449	0.333	0.1502	0.1221	0.1476	0	0.0288
Q60899	ELAV-like protein 2	ELAV2	0.5335	0.6402	0.2837	0.1435	0.1821	0	0
Q6ZWV7	60S ribosomal protein L35	RL35	0.51	0.51	0.155	0.049	0.071	0.1696	0.2426
Q9JKY0	Cell differentiation protein RCD1 homolog	RCD1	0.4716	0.5974	0.2452	0.296	0.2452	0.0366	0.1346
Q6ZWN5	40S ribosomal protein S9	RS9	0.4674	0.5142	0.232	0.22	0.0912	0.1633	0.3335
P0CG14	Chromosome transmission fidelity protein 8 homolog isoform 2	CTF8A	0.4655	0.3643	0.1005	0.1633	0.1381	0	0.0674
P20029	78 kDa glucose-regulated protein	GRP78	0.4523	0.4523	0.1449	0.1079	0.1138	0.0595	0.1874
A2AQ25	Sickle tail protein	SKT	0.4466	0.4069	0.563	0.6306	0.6725	0.1531	0.3398
Q80TI0	GRAM domain-containing protein 1B	GRM1B	0.4087	0.5078	0.5533	0.4747	0.4106	0.0577	0.2297
P14869	60S acidic ribosomal protein P0	RLA0	0.4016	0.4942	0.1971	0.1246	0.0904	0.3956	0.382
P62911	60S ribosomal protein L32	RL32	0.4012	0.468	0.1422	0.0899	0	0.3114	0.318
O88477	Insulin-like growth factor 2 mRNA-binding protein 1	IF2B1	0.3832	0.2999	0.13	0.0672	0.065	0	0
P17156	Heat shock-related 70 kDa protein 2	HSP72	0.3339	0.425	0.1399	0.1429	0.1628	0.0795	0.0938
P97379	Ras GTPase-activating protein-binding protein 2	G3BP2	0.332	0.2929	0.0415	0.0131	0.019	0	0.0186
P54823	Probable ATP-dependent RNA helicase DDX6	DDX6	0.3119	0.2924	0.2073	0.0786	0.076	0	0.0185
P47955	60S acidic ribosomal protein P1	RLA1	0.2756	0.4593	0.1954	0.1853	0	0.3743	0.3932
P05213	Tubulin alpha-1B chain	TBA1B	0.253	0.2319	0.2093	0.156	0.185	0.3928	0.4814
P23249	Putative helicase MOV-10	MOV10	0.2513	0.2699	0.1518	0.0939	0.0544	0	0.0133
Q9D0E1	Heterogeneous nuclear ribonucleoprotein M	HNRPM	0.2314	0.245	0.3282	0.2014	0.1062	0	0.1036
O35737	Heterogeneous nuclear ribonucleoprotein H	HNRH1	0.2147	0.2577	0.137	0.0866	0.1047	0.0125	0.0204
Q9JK48	Endophilin-B1	SHLB1	0.1812	0.1812	0.0918	0.1045	0.0757	0	0.0616
Q61990	Poly(rC)-binding protein 2	PCBP2	0.1659	0.2212	0.1177	0.0558	0.0809	0	0.0263
Q8BUV3	Gephyrin	GEPH	0.1651	0.1778	0.2971	0.3159	0.26	0.0443	0.0906
Q63810	Calcineurin subunit B type 1	CANB1	0.1642	0.3284	0.1553	0.1472	0.2668	0	0
Q60809	CCR4-NOT transcription complex subunit 7	CNOT7	0.1615	0.1938	0.1374	0.1521	0.063	0	0.0615
Q8R4U7	Leucine zipper protein 1	LUZP1	0.1507	0.1329	0.1131	0.143	0.1469	0.0052	0.0969
Q6PEM6	GRAM domain-containing protein 3	GRAM3	0.1503	0.1288	0.137	0.1299	0.1465	0.0375	0.1021
Q9EPU4	Cleavage and polyadenylation specificity factor subunit 1	CPSF1	0.1446	0.1643	0.042	0.0486	0.0385	0.0038	0.0219
Q9WVR4	Fragile X mental retardation syndrome-related protein 2	FXR2	0.1433	0.2007	0.1931	0.2024	0.1677	0.0167	0.0886
Q8C5L3	CCR4-NOT transcription complex subunit 2	CNOT2	0.1416	0.1946	0.1255	0.1071	0.0863	0.0103	0.0337
Q9Z2X1	Heterogeneous nuclear ribonucleoprotein F	HNRPF	0.1387	0.2543	0.1147	0.0622	0.0676	0.0135	0.022
P97473	RISC-loading complex subunit TARBP2	TRBP2	0.1361	0.1361	0.1351	0.1282	0.0796	0	0.0906
Q9CPN8	Insulin-like growth factor 2 mRNA-binding protein 3	IF2B3	0.1165	0.1331	0.0354	0.0112	0.0162	0	0
Q99LF4	tRNA-splicing ligase RtcB homolog	RTCB	0.1148	0.1148	0.0679	0.0386	0.0187	0.078	0.1547
Q61584	Fragile X mental retardation syndrome-related protein 1	FXR1	0.1109	0.1109	0.2458	0.2517	0.2839	0.0161	0.1385
Q9EPU0	Regulator of nonsense transcripts 1	RENT1	0.1108	0.1449	0.1028	0.086	0.0333	0	0
Q6A0A9	Constitutive coactivator of PPAR-gamma-like protein 1	F120A	0.1043	0.1477	0.1047	0.0643	0.0085	0	0.0165
Q8K310	Matrin-3	MATR3	0.1005	0.1005	0.1029	0.0451	0.0327	0	0
Q501J6	Probable ATP-dependent RNA helicase DDX17	DDX17	0.0875	0.0875	0.0621	0.0392	0.0142	0	0.0139
Q8BH15	CCR4-NOT transcription complex subunit 10	CNO10	0.0775	0.0904	0.0275	0.0434	0.0252	0	0.0061
Q8K0V4	CCR4-NOT transcription complex subunit 3	CNOT3	0.0774	0.0774	0.064	0.0781	0.1258	0	0.0245
Q61656	Probable ATP-dependent RNA helicase DDX5	DDX5	0.0763	0.0916	0.0433	0.0513	0	0	0.0218
P63328	Serine/threonine-protein phosphatase 2B catalytic subunit alpha isoform	PP2BA	0.0721	0.0541	0.0895	0.0485	0.0703	0	0.0171
Q8VEG6	CCR4-NOT transcription complex subunit 6-like	CNO6L	0.0671	0.0838	0.0595	0.0451	0.0163	0	0
Q80X50	Ubiquitin-associated protein 2-like	UBP2L	0.0634	0.0543	0.0321	0.0183	0.0088	0	0.0129
Q9CWN7	CCR4-NOT transcription complex subunit 11	CNO11	0.0577	0.077	0.0409	0.0647	0.0375	0	0.0183
Q60865	Caprin-1	CAPR1	0.0541	0.0406	0.0384	0.0273	0.0132	0	0.0064
Q99PU5	Long-chain-fatty-acid--CoA ligase ACSBG1	ACBG1	0.0526	0.0526	0.0839	0.0707	0.0128	0.0076	0.0812
Q6ZQ58	La-related protein 1	LARP1	0.0524	0.0349	0.0619	0.0528	0.0596	0	0
Q8VEF1	GRAM domain-containing protein 1A	GRM1A	0.0524	0.0655	0.1301	0.0881	0.0639	0.0076	0.081
P07724	Serum albumin	ALBU	0.0462	0.077	0.2839	0.1864	0.1051	0.1524	0.1758
P14873	Microtubule-associated protein 1B	MAP1B	0.0352	0.0352	0.0111	0.0158	0.0114	0	0.0019
Q99PU8	Putative ATP-dependent RNA helicase DHX30	DHX30	0.0232	0.0387	0.0548	0.0364	0.0151	0.0045	0.0294
Q3TLH4	Protein PRRC2C	PRC2C	0.0136	0.0068	0.0145	0.0274	0.0133	0	0.0081
