## Supplementary material for "Ribonucleoprotein condensation driven by retrotransposon LINE-1 sustains RNA integrity and translation in mouse spermatocytes": Table S5

### Sheet: 80_ORF1p_interactors_vs_human
UniProtKB mouse	Name	UniProtKB human homolog	GeneID human	Taylor et al. 2013 I-DIRT HEK293T ORFeus/L1RP	Taylor et al. 2018 Tandem HEK293T ORFeus	Goodier et al. 2013 HEK293T pc-L1-1FH	Moldovan and Moran 2015 HeLa pJM101/L1.3FLAG	Vuong et al. 2019 hESCs	Jain et al. 2016 SGs	Hubstenberger et al. 2017 P-bodies HEK293	Goodier et al., 2007 IF/co-IP on 143Btk- and HEK293T
P11260	LINE-1 retrotransposable element ORF1 protein	Q9UN81	L1RE1	Y	Y	Y	Y	Y	Y		Y
P23249	Putative helicase MOV-10	Q9HCE1	MOV10	Y	Y	Y	Y	Y	Y	Y
P42669	Transcriptional activator protein Pur-alpha	Q00577	PURA	Y	Y	Y	Y	Y	Y
O88477	Insulin-like growth factor 2 mRNA-binding protein 1	Q9NZI8	IGF2BP1		Y	Y		Y	Y	Y
P29341	Polyadenylate-binding protein 1	P11940	PABPC1	Y	Y	Y		Y	Y
Q6ZQ58	La-related protein 1	Q6PKG0	LARP1		Y	Y	Y	Y	Y
Q9CPN8	Insulin-like growth factor 2 mRNA-binding protein 3	O00425	IGF2BP3		Y		Y	Y	Y	Y
Q9EPU0	Regulator of nonsense transcripts 1	Q92900	UPF1	Y	Y		Y		Y	Y
P54823	Probable ATP-dependent RNA helicase DDX6	P26196	DDX6	Y				Y	Y	Y
P62960	Nuclease-sensitive element-binding protein 1	P67809	YBX1		Y	Y		Y	Y		Y
P70372	ELAV-like protein 1	Q15717	ELAVL1			Y		Y	Y	Y	Y
Q6A0A9	Constitutive coactivator of PPAR-gamma-like protein 1	Q9NZB2	FAM120A			Y	Y		Y	Y
Q9JKB3	Y-box-binding protein 3	P16989	YBX3		Y	Y		Y	Y		Y
Q8K310	Matrin-3	P43243	MATR3		Y	Y	Y
P14148	60S ribosomal protein L7	P18124	RPL7		Y	Y
P35922	Fragile X mental retardation protein 1 homolog	Q06787	FMR1					Y		Y	Y
P35979	60S ribosomal protein L12	P30050	RPL12		Y	Y
P35980	60S ribosomal protein L18	Q07020	RPL18		Y	Y
P62983	Ubiquitin-40S ribosomal protein S27a	P62979	RPS27A	Y						Y
Q501J6	Probable ATP-dependent RNA helicase DDX17	Q92841	DDX17		Y	Y
Q60899	ELAV-like protein 2	Q12926	ELAVL2						Y	Y
Q61990	Poly(rC)-binding protein 2	Q15366	PCBP2		Y	Y
Q80X50	Ubiquitin-associated protein 2-like	Q14157	UBAP2L					Y	Y
Q99PU8	Putative ATP-dependent RNA helicase DHX30	Q7L2E3	DHX30						Y	Y
Q9D0E1	Heterogeneous nuclear ribonucleoprotein M	P52272	HNRNPM		Y					Y
O35737	Heterogeneous nuclear ribonucleoprotein H	P31943	HNRNPH1		Y
P05213	Tubulin alpha-1B chain	P68363	TUBA1B		Y
P17156	Heat shock-related 70 kDa protein 2	P54652	HSPA2							Y
P20029	78 kDa glucose-regulated protein	P11021	HSPA5		Y
P32067	Lupus La protein homolog	P05455	SSB			Y
P47963	60S ribosomal protein L13	P26373	RPL13			Y
P53026	60S ribosomal protein L10a	P62906	RPL10A		Y
P62242	40S ribosomal protein S8	P62241	RPS8			Y
P62918	60S ribosomal protein L8	P62917	RPL8			Y
P84099	60S ribosomal protein L19	P84098	RPL19			Y
P97379	Ras GTPase-activating protein-binding protein 2	Q9UN86	G3BP2						Y		Y
P99027	60S acidic ribosomal protein P2	P05387	RPLP2			Y
Q3TLH4	Protein PRRC2C	Q9Y520	PRRC2C						Y
Q60865	Caprin-1	Q14444	CAPRIN1						Y
Q61584	Fragile X mental retardation syndrome-related protein 1	P51114	FXR1						Y
Q61656	Probable ATP-dependent RNA helicase DDX5	P17844	DDX5			Y
Q6ZWN5	40S ribosomal protein S9	P46781	RPS9			Y
Q6ZWV7	60S ribosomal protein L35	P42766	RPL35							Y
Q8R4U7	Leucine zipper protein 1	Q86V48	LUZP1						Y
Q99LF4	tRNA-splicing ligase RtcB homolog	Q9Y3I0	RTCB						Y
Q9D0M5	Dynein light chain 2, cytoplasmic	Q96FJ2	DYNLL2						Y
Q9WVR4	Fragile X mental retardation syndrome-related protein 2	P51116	FXR2						Y
Q9Z2X1	Heterogeneous nuclear ribonucleoprotein F	P52597	HNRNPF		Y
A2AQ25	Sickle tail protein	Q5T5P2	KIAA1217
P07724	Serum albumin	P02768	ALB
P0CG14	Chromosome transmission fidelity protein 8 homolog isoform 2	P0CG12	DERPC
P14869	60S acidic ribosomal protein P0	P05388	RPLP0
P14873	Microtubule-associated protein 1B	P46821	MAP1B
P19253	60S ribosomal protein L13a	P40429	RPL13A
P47955	60S acidic ribosomal protein P1	P05386	RPLP1
P62911	60S ribosomal protein L32	P62910	RPL32
P63168	Dynein light chain 1, cytoplasmic	P63167	DYNLL1
P63328	Serine/threonine-protein phosphatase 2B catalytic subunit alpha isoform	Q08209	PPP3CA
P97473	RISC-loading complex subunit TARBP2	Q15633	TARBP2
Q60605	Myosin light polypeptide 6	P60660	MYL6
Q60809	CCR4-NOT transcription complex subunit 7	Q9UIV1	CNOT7
Q63810	Calcineurin subunit B type 1	P63098	PPP3R1
Q6PEM6	GRAM domain-containing protein 3	Q96HH9	GRAMD2B
Q80TI0	GRAM domain-containing protein 1B	Q3KR37	GRAMD1B
Q8BH15	CCR4-NOT transcription complex subunit 10	Q9H9A5	CNOT10
Q8BP67	60S ribosomal protein L24	P83731	RPL24
Q8BUV3	Gephyrin	Q9NQX3	GPHN
Q8C080	Sorting nexin-16	P57768	SNX16
Q8C5L3	CCR4-NOT transcription complex subunit 2	Q9NZN8	CNOT2
Q8CI43	Myosin light chain 6B	P14649	MYL6B
Q8K0V4	CCR4-NOT transcription complex subunit 3	O75175	CNOT3
Q8VEF1	GRAM domain-containing protein 1A	Q96CP6	GRAMD1A
Q8VEG6	CCR4-NOT transcription complex subunit 6-like	Q96LI5	CNOT6L
Q99PU5	Long-chain-fatty-acid--CoA ligase ACSBG1	Q96GR2	ACSBG1
Q9CQZ1	Heat shock factor-binding protein 1	O75506	HSBP1
Q9CWN7	CCR4-NOT transcription complex subunit 11	Q9UKZ1	CNOT11
Q9EPU4	Cleavage and polyadenylation specificity factor subunit 1	Q10570	CPSF1
Q9JK48	Endophilin-B1	Q9Y371	SH3GLB1
Q9JKY0	Cell differentiation protein RCD1 homolog	Q92600	CNOT9
Q9WTX2	Interferon-inducible double-stranded RNA-dependent protein kinase activator A	O75569	PRKRA
Q9Z2C8	Y-box-binding protein 2	Q9Y2T7	YBX2
